# A resource for extracellular vesicles from activated CD4 T cells that relay pro-inflammatory signals

**DOI:** 10.1101/2024.10.15.618584

**Authors:** Ashwin K. Jainarayanan, Ranjeet Singh Mahla, Jesusa Capera, Mirudula Elanchezhian, Dhanu Gupta, Nithishwer Mouroug Anand, Tom Thomas, Daniel Beckers, Alexander Leithner, Sooraj R Achar, Salvatore Valvo, Mariana Conceição, Elke Kurz, Abhinandan Devaprasad, Sakina Amin, Georgina Berridge, Svenja Hester, Roman Fischer, Pablo F. Céspedes, Lynn B. Dustin, Matthew J. A. Wood, Michael L. Dustin

## Abstract

CD4 T helper cells (TH cells) play a vital role in coordinating and amplifying the immune response to specific pathogens. They constitutively produce different kinds of extracellular vesicles (EVs), which mediate cell-to cell communication and play diverse roles in immune regulation and inflammatory processes. Here we provide a resource documenting the composition of activated TH cell EVs and demonstrating their ability to instigate pro-inflammatory response in antigen-presenting cells (APCs). EVs were characterized by lipidomics, proteomics, and NanoFCM. The activated TH cells derived EVs (act-EVs) were found to be enriched in TH cell-specific proteins, transmembrane and cytosolic EV marker proteins, and HLA proteins relative to resting CD4 T cells EVs (rest-EVs). The pro-inflammatory effect of act-EVs vs rest-EVs on donor matched APCs were characterized by chemokine and cytokine profiling and flow cytometry analysis. There was no discernible contrast in endotoxin levels between act-EVs and rest-EVs. Functional distinctions were seen to arise from variations in the content and composition of these EVs. Moreover, we validated our findings with an in-vivo investigation in mice, demonstrating the recruitment of monocytes, dendritic cells (DCs), neutrophils, and NK cells in the spleen, accompanied by the release of pro-inflammatory cytokines in the serum after administering act-EVs. In summary, this study sheds light on the role of TH cell released EVs in modulating the immune response during pro-inflammatory responses and this resource provides a foundation for development of novel therapeutics on EV based scaffolds.
