## Supplementary File 3 for "A resource for extracellular vesicles from activated CD4 T cells that relay pro-inflammatory signals"

### Sheet: Sheet1
Supplementary File 3: Contains raw lipidomics data
Bucket label	RT	m/z			TTP0364_GB_Ashwin_EV_19Aug2021_Sample_1_GB1_28196	TTP0364_GB_Ashwin_EV_19Aug2021_Sample_2_GB2_28197	TTP0364_GB_Ashwin_EV_19Aug2021_Sample_3_GB3_28198	TTP0364_GB_Ashwin_EV_19Aug2021_Sample_4_GB4_28200	TTP0364_GB_Ashwin_EV_19Aug2021_Sample_5_GB5_28201	TTP0364_GB_Ashwin_EV_19Aug2021_Sample_6_GB6_28202
Type			Name	Formula	CD4 resting	CD4 resting	CD4 resting	CD4 activated	CD4 activated	CD4 activated
484.41256 Da 1180.93 s	19.68	502.446	TG O-10:0_8:0_8:0	C29H56O5	47480	5267.32	78647.5	38945	15126.5	47507
810.65982 Da 1654.50 s	27.57	811.667	SM 42:3_O2	C47H91N2O6P	28059.1	2126.45	0	0	17163.2	0
810.65671 Da 1020.25 s	17	811.664	SM 42:3_O2	C47H91N2O6P	0	0	5586.47	6414.72	9671.23	11547.5
812.67352 Da 985.96 s	16.43	813.681	SM 42:2_O2	C47H93N2O6P	0	0	1973.49	5185.28	18678.3	9523.01
812.67517 Da 1073.45 s	17.89	813.682	SM 42:2_O2	C47H93N2O6P	967.065	76936	5158.77	8129.92	69298	44931.8
812.67520 Da 1653.62 s	27.56	813.682	SM 42:2_O2	C47H93N2O6P	6936.65	2898.11	92046.6	0	7348.47	18271.7
812.67637 Da 1123.26 s	18.72	813.684	SM 42:2_O2	C47H93N2O6P	0	5947.13	0	28273.4	4740.84	65528.6
812.67480 Da 1131.42 s	18.86	813.682	SM 42:2_O2	C47H93N2O6P	3288.6	100393	24895	26308.6	87189.1	51749.4
784.64598 Da 1654.84 s	27.58	785.653	SM 40:2_O2	C45H89N2O6P	13026.4	1586.81	9279.46	0	4921.3	9739.43
786.65873 Da 1130.77 s	18.85	787.666	SM 40:1_O2	C45H91N2O6P	0	16697.1	4946.18	4677.35	15400.4	13154.8
758.62729 Da 1654.46 s	27.57	759.635	SM 38:1_O2	C43H87N2O6P	7045.21	1145.14	0	4912.58	5319.56	7218.27
700.55027 Da 1168.25 s	19.47	701.558	SM 34:2_O2	C39H77N2O6P	152601	16551.1	283536	108054	73541.1	137428
700.55659 Da 1179.47 s	19.66	701.564	SM 34:2_O2	C39H77N2O6P	11874.2	2430.18	13540.4	0	10296.3	9264.31
718.56233 Da 1113.36 s	18.56	719.57	SM 34:1_O3	C39H79N2O7P	5068.44	1742.63	14044.8	4755.35	4264.64	8629.89
702.56798 Da 1653.55 s	27.56	703.575	SM 34:1_O2	C39H79N2O6P	14454.6	3064.78	20195.6	10362.5	8522.43	12656.5
702.56574 Da 1232.06 s	20.53	703.573	SM 34:1_O2	C39H79N2O6P	265749	55072.6	775785	332641	379545	599274
702.56564 Da 1255.36 s	20.92	703.573	SM 34:1_O2	C39H79N2O6P	68456.2	4416.79	142898	101061	124355	81319.1
702.56718 Da 1271.35 s	21.19	703.574	SM 34:1_O2	C39H79N2O6P	32136	12165.8	0	0	41762.3	0
672.51749 Da 1094.74 s	18.25	673.525	SM 32:2_O2	C37H73N2O6P	5147.53	0	12700.7	4674.41	4864.27	9015.14
674.53487 Da 1155.83 s	19.26	675.542	SM 32:1_O2	C37H75N2O6P	103678	13497.7	268100	65054.9	56886.9	134769
676.55254 Da 1182.19 s	19.7	677.56	SM 32:0_O2	C37H77N2O6P	10592.5	0	29148	8147.27	8821.92	17385.8
646.50450 Da 1078.82 s	17.98	647.512	SM 30:1_O2	C35H71N2O6P	3216.55	0	9407.92	2908.93	2397.75	5740.05
810.65971 Da 1180.37 s	19.67	811.667	SM 21:2_2O_21:1	C47H91N2O6P	0	5936.65	2927.71	1572.58	4938.43	5423.11
784.64522 Da 981.85 s	16.36	785.653	SM 21:1_2O_19:1	C45H89N2O6P	0	4756.82	1977.15	4333.94	3176.16	2313
798.66093 Da 1654.44 s	27.57	799.668	SM 20:1_2O_21:1	C46H91N2O6P	3283.36	0	0	2068.05	1288.09	4838.35
702.56471 Da 1021.20 s	17.02	703.572	SM 20:1_2O_14:0	C39H79N2O6P	3088.41	0	4574.44	0	4832.55	3620.25
702.56707 Da 1722.78 s	28.71	703.574	SM 20:1_2O_14:0	C39H79N2O6P	7752.21	0	3755.51	3481.78	2657.59	3435.95
688.55138 Da 1196.79 s	19.95	689.559	SM 20:1_2O_13:0	C38H77N2O6P	40099.8	7849.54	135720	17608.3	13688.9	26427.7
810.65925 Da 1116.77 s	18.61	811.667	SM 18:1_2O_24:2	C47H91N2O6P	0	9082.86	3913.31	5486.86	7156.84	5938.4
660.51803 Da 1117.48 s	18.62	661.525	SM 13:1_2O_18:0	C36H73N2O6P	5096.1	0	26751.6	0	1846.41	0
835.53295 Da 1168.68 s	19.48	836.54	PS 40:6	C46H78NO10P	7038.06	1923.6	0	1554.08	1585.42	1703.87
835.53500 Da 1194.73 s	19.91	836.542	PS 40:6	C46H78NO10P	101772	16307.5	166368	25300.1	17753.7	32840.2
837.55057 Da 1656.91 s	27.62	838.558	PS 40:5	C46H80NO10P	6790.19	1242.4	13411.9	2410	2369.26	2545.99
837.55096 Da 1207.56 s	20.13	838.558	PS 40:5	C46H80NO10P	61701.5	12510.8	104506	26334.8	20715.5	29199.8
837.55075 Da 1223.02 s	20.38	838.558	PS 40:5	C46H80NO10P	0	5844.97	10849.9	8380.54	3939.95	4195.7
839.56561 Da 1235.15 s	20.59	840.573	PS 40:4	C46H82NO10P	20519.5	4318.01	35055.8	18948.5	14977	27026.2
811.53393 Da 1183.88 s	19.73	812.541	PS 38:4	C44H78NO10P	10007.4	2353.34	10079.6	0	2780.05	0
811.53486 Da 1206.72 s	20.11	812.542	PS 38:4	C44H78NO10P	78594.4	11993.2	116875	24441.7	14851.2	24840.1
813.55080 Da 1226.75 s	20.45	814.558	PS 38:3	C44H80NO10P	19751.2	9920.83	50667.4	27230.3	23607.9	37877
813.55099 Da 1659.80 s	27.66	814.557	PS 38:3	C44H80NO10P	5210.35	1207.91	11196.5	5238.99	4843.29	5990.57
815.56534 Da 1254.55 s	20.91	816.573	PS 38:2	C44H82NO10P	3607.11	4931.57	6881.12	5318.31	4247.94	6971.46
785.51899 Da 1181.44 s	19.69	786.526	PS 36:3	C42H76NO10P	8845.12	1491.37	16270.1	4025.06	5915.63	4559.02
787.53506 Da 1217.74 s	20.3	788.542	PS 36:2	C42H78NO10P	19805.2	0	31935.8	54095.3	42478.9	54975
789.55339 Da 982.54 s	16.38	790.561	PS 36:1	C42H80NO10P	1875.46	2006.39	0	3992.12	4294.04	4173.61
789.55250 Da 1022.34 s	17.04	790.56	PS 36:1	C42H80NO10P	0	0	0	4409.71	5477.63	0
789.55057 Da 1249.97 s	20.83	790.558	PS 36:1	C42H80NO10P	38727.9	10124.9	97110.8	43841.8	44622.1	69904.8
789.55274 Da 1267.45 s	21.12	790.56	PS 36:1	C42H80NO10P	6813.66	0	25208.1	0	0	0
789.55164 Da 1658.76 s	27.65	790.557	PS 36:1	C42H80NO10P	7316.96	2235.65	21324.1	7649.75	6382.09	10743.2
759.50549 Da 1174.09 s	19.57	760.513	PS 34:2	C40H74NO10P	6788.04	1172.65	8520.25	3137.75	2497.44	4476.83
761.52131 Da 1207.72 s	20.13	762.529	PS 34:1	C40H76NO10P	15048.2	0	30721.5	6530.83	4298.43	8453.2
733.49042 Da 1170.14 s	19.5	734.498	PS 32:1	C38H72NO10P	5933.86	0	9508.14	729.02	800	0
813.54967 Da 1130.57 s	18.84	814.557	PS 22:0_16:3	C44H80NO10P	4438.78	3555.6	6147.71	4394.92	4506.79	4491.4
813.54944 Da 922.66 s	15.38	814.557	PS 22:0_16:3	C44H80NO10P	0	1820.83	0	3101.46	2852	3785.42
886.55628 Da 1178.51 s	19.64	904.59	PI 38:4	C47H83O13P	130856	22228.9	244588	133891	117073	210318
803.58435 Da 1242.33 s	20.71	804.592	PE O-42:7	C47H82NO7P	0	1578.11	13161.9	5448.47	3102.95	5878.71
751.54757 Da 1217.08 s	20.28	752.555	PE O-38:5	C43H78NO7P	31193.6	11171.2	32900.1	96638.9	9320.44	89623.5
729.57223 Da 1272.06 s	21.2	730.58	PE O-36:2	C41H80NO7P	4040.02	0	9132.47	8922.77	5613.88	12159
637.40602 Da 624.81 s	10.41	638.413	PE O-30:6	C35H60NO7P	4970.82	2219.67	2942.06	1529.65	1959.23	3463.87
971.76253 Da 1315.77 s	21.93	972.77	PE O-26:0_28:7	C59H106NO7P	48262.5	42750.1	35377.1	34453.5	38548.8	38530.3
943.73131 Da 1300.24 s	21.67	944.739	PE O-24:0_28:7	C57H102NO7P	14707.1	14371.4	10842.1	11080.1	15153.7	15219
943.74349 Da 1228.30 s	20.47	944.751	PE O-24:0_28:7	C57H102NO7P	1445.48	2251.43	1714.58	4617.15	2845.92	2629.02
741.56522 Da 1004.29 s	16.74	742.572	PE O-21:2_16:1	C42H80NO7P	3321.05	2678.31	2930.35	3294.58	3322.65	2937.47
773.53328 Da 1200.37 s	20.01	774.541	PE O-18:2_22:6	C45H76NO7P	21566.8	7688.16	20707.1	11516.3	2998.05	4226.07
831.61843 Da 1103.89 s	18.4	832.626	PE O-18:1_26:6	C49H86NO7P	0	0	0	4225.79	4505.39	4864.13
775.55127 Da 1232.66 s	20.54	776.559	PE O-18:1_22:6	C45H78NO7P	29334.7	13578.5	61785.7	19418.8	2809.14	18011
779.58317 Da 1262.51 s	21.04	780.59	PE O-18:1_22:4	C45H82NO7P	8147.43	2873.61	16156.5	24778.6	12243.6	17946.3
751.55434 Da 1234.18 s	20.57	752.562	PE O-18:1_20:4	C43H78NO7P	84886.9	102790	0	104737	17205.6	25284.3
751.55211 Da 1242.54 s	20.71	752.559	PE O-18:1_20:4	C43H78NO7P	63556.4	20264.9	134677	104847	37979.9	56378.5
747.51978 Da 1198.95 s	19.98	748.527	PE O-16:1_22:6	C43H74NO7P	180601	53656.1	302766	43884.7	17619.8	29073.3
749.53669 Da 1212.42 s	20.21	750.544	PE O-16:1_22:5	C43H76NO7P	83188.6	45210.3	132481	58308.6	18754.1	22898.7
721.50661 Da 1184.71 s	19.75	722.514	PE O-16:1_20:5	C41H72NO7P	18512.7	5283.16	42526.5	0	3804.06	6821.84
723.51873 Da 1210.48 s	20.17	724.526	PE O-16:1_20:4	C41H74NO7P	159966	74933.2	284028	137862	70436.6	69117
723.52001 Da 1218.44 s	20.31	724.527	PE O-16:1_20:4	C41H74NO7P	4349.29	0	14994.4	6459.13	0	4736.16
725.53461 Da 1230.35 s	20.51	726.542	PE O-16:1_20:3	C41H76NO7P	7315.8	2756.01	8564.6	14148.6	7056.57	10306.7
701.53516 Da 1243.99 s	20.73	702.542	PE O-16:1_18:1	C39H76NO7P	18785	7281.18	33391.5	16966.3	9682.02	12138.5
789.52878 Da 1178.73 s	19.65	790.536	PE 40:7	C45H76NO8P	55720.1	7706.96	68000	8332.05	0	3635.66
791.54501 Da 1192.67 s	19.88	792.552	PE 40:6	C45H78NO8P	36779.9	4770.22	44581.9	10374	5039.06	3972.41
791.54504 Da 1214.15 s	20.24	792.552	PE 40:6	C45H78NO8P	99086.6	19364.6	155521	44091.9	27435.8	22060.9
793.56097 Da 1224.09 s	20.4	794.568	PE 40:5	C45H80NO8P	65533	16516.1	83047	34447.8	21949	23421
795.57671 Da 1244.82 s	20.75	796.584	PE 40:4	C45H82NO8P	48548.6	8349.94	82062.6	79505.9	52354.9	46993.6
763.51469 Da 1174.74 s	19.58	764.522	PE 38:6	C43H74NO8P	122589	14056.6	196636	11498.4	6368.52	5886.57
765.52854 Da 1189.67 s	19.83	766.536	PE 38:5	C43H76NO8P	148466	17546.2	209972	32369.8	16788.2	14262.9
765.52860 Da 1201.44 s	20.02	766.536	PE 38:5	C43H76NO8P	39766.4	0	50611.7	0	0	0
767.54415 Da 1209.62 s	20.16	768.551	PE 38:4	C43H78NO8P	37265.6	5817.59	38382.1	28796.4	13753.8	9388.39
767.54551 Da 1224.52 s	20.41	768.553	PE 38:4	C43H78NO8P	261334	69438.5	393097	179626	125682	105496
769.56008 Da 1238.41 s	20.64	770.567	PE 38:3	C43H80NO8P	60581.1	0	112134	88455.4	60496.6	60284.5
739.51628 Da 1187.47 s	19.79	740.524	PE 36:4	C41H74NO8P	167105	21927.4	202812	36546.9	21373.2	15506.4
741.52939 Da 1199.56 s	19.99	742.537	PE 36:3	C41H76NO8P	42299.1	6391.6	54859.7	72603.9	32986.3	22948.3
743.54517 Da 1229.75 s	20.5	744.552	PE 36:2	C41H78NO8P	60703.9	18221.5	103904	241604	172787	158462
745.56069 Da 1254.43 s	20.91	746.568	PE 36:1	C41H80NO8P	62338.1	16636.5	136169	82907	63194.9	109939
715.51393 Da 1194.95 s	19.92	716.521	PE 34:2	C39H74NO8P	45821.6	6408	63663.7	66479	41626.7	38564
717.53008 Da 1224.21 s	20.4	718.537	PE 34:1	C39H76NO8P	39803.8	13445.3	66088.7	12301.2	0	18036.1
689.49947 Da 1188.58 s	19.81	690.507	PE 32:1	C37H72NO8P	28124.4	4633.51	51771.9	6979.49	5199.79	6119.2
771.57757 Da 1256.63 s	20.94	772.585	PE 19:1_19:1	C43H82NO8P	9205.84	3469.11	13058.6	13756.9	8608.68	11204.4
731.54113 Da 1239.06 s	20.65	732.548	PE 13:0_22:1	C40H78NO8P	7121.76	2065.63	11461.2	2704.92	2830.78	3282.61
795.61107 Da 1104.66 s	18.41	796.618	PC O-38:4	C46H86NO7P	0	0	0	3147.52	10541.6	7466.85
769.59601 Da 912.24 s	15.2	770.603	PC O-36:3	C44H84NO7P	827.774	2978.01	0	0	8159.78	6012.65
769.59171 Da 997.87 s	16.63	770.599	PC O-36:3	C44H84NO7P	0	4446.41	0	2665.98	12264.9	0
771.61173 Da 1080.54 s	18.01	772.619	PC O-36:2	C44H86NO7P	0	8202.38	0	1262.6	8516.13	4880.55
771.60966 Da 1116.09 s	18.6	772.617	PC O-36:2	C44H86NO7P	0	0	0	2953.67	19291.3	9396.93
761.63639 Da 1192.25 s	19.87	762.644	PC O-35:0	C43H88NO7P	2675.35	0	0	2466.15	0	0
743.58225 Da 1655.10 s	27.59	744.59	PC O-34:2	C42H82NO7P	3156.64	0	0	5489.84	2329.62	12511.4
743.58044 Da 997.48 s	16.62	744.588	PC O-34:2	C42H82NO7P	0	5115.03	0	2917.75	14366.5	6227.94
743.57849 Da 1015.68 s	16.93	744.586	PC O-34:2	C42H82NO7P	0	6158.58	0	3923.46	8827.4	6475.23
745.59449 Da 1229.18 s	20.49	746.602	PC O-34:1	C42H84NO7P	2043.8	0	0	3496.62	0	3953.39
745.59578 Da 1077.49 s	17.96	746.603	PC O-34:1	C42H84NO7P	0	0	2391.21	4989.68	30006.2	14624.2
745.59722 Da 1098.34 s	18.31	746.605	PC O-34:1	C42H84NO7P	0	52941.3	11368.7	0	33525.2	18392.6
717.56577 Da 913.31 s	15.22	718.573	PC O-32:1	C40H80NO7P	0	5733.84	0	2040.75	4823.26	2758.64
717.56625 Da 995.43 s	16.59	718.574	PC O-32:1	C40H80NO7P	0	5644.21	1090.05	3268.95	3367.81	2102.76
717.56665 Da 1650.03 s	27.5	718.574	PC O-32:1	C40H80NO7P	5010.32	0	0	3085.64	1184.45	4210.6
719.57708 Da 1074.99 s	17.92	720.584	PC O-32:0	C40H82NO7P	0	5916.18	0	2957.16	3618.09	3653.53
719.58242 Da 1097.71 s	18.3	720.59	PC O-32:0	C40H82NO7P	0	0	2778.33	7643.15	9540.58	7224.88
719.58186 Da 1117.51 s	18.63	720.589	PC O-32:0	C40H82NO7P	0	12184.4	9829.34	5776.42	0	6517.2
783.57649 Da 998.96 s	16.65	784.584	PC 8:0_28:3	C44H82NO8P	2264.85	10543.2	1934.87	4718.06	12699.5	6543.09
829.55851 Da 1175.76 s	19.6	830.566	PC 40:8	C48H80NO8P	7140.83	881.602	8467.91	3419.89	0	3980.69
831.57711 Da 1230.56 s	20.51	832.584	PC 40:7	C48H82NO8P	9156.76	0	36992.2	4779.73	3797.68	5685.97
833.59644 Da 1654.98 s	27.58	834.604	PC 40:6	C48H84NO8P	7653.09	2112.64	6437.56	2769.36	2972.67	2777.5
835.60707 Da 918.85 s	15.31	836.614	PC 40:5	C48H86NO8P	0	0	3216.66	6037.63	4446.5	2182.55
837.62174 Da 1013.38 s	16.89	838.629	PC 40:4	C48H88NO8P	2434.02	0	4310.07	3189	11837.9	0
805.56192 Da 1197.68 s	19.96	806.569	PC 38:6	C46H80NO8P	15310	1999.47	26067.7	14779.9	6643.23	14935.5
805.56157 Da 1232.70 s	20.54	806.569	PC 38:6	C46H80NO8P	28164.7	3111.34	118594	11740	7391.58	21693
809.59208 Da 1654.08 s	27.57	810.599	PC 38:4	C46H84NO8P	38226.6	4700.07	0	0	1400.08	0
809.59236 Da 912.34 s	15.21	810.6	PC 38:4	C46H84NO8P	2484.44	14410.2	5301.62	9224.42	13071.6	0
809.59221 Da 921.67 s	15.36	810.599	PC 38:4	C46H84NO8P	0	14320.9	3261.82	5669.4	13871.4	8778.69
809.59160 Da 999.79 s	16.66	810.599	PC 38:4	C46H84NO8P	1587.58	29416.4	3775.37	8836.84	14468.4	7897.14
809.59646 Da 1018.34 s	16.97	810.604	PC 38:4	C46H84NO8P	1200	0	5388.32	7077.24	0	0
809.59245 Da 1114.22 s	18.57	810.6	PC 38:4	C46H84NO8P	0	0	0	6508.37	7386.15	0
811.60656 Da 915.41 s	15.26	812.614	PC 38:3	C46H86NO8P	591.27	10169.8	3324.24	3528.44	27473.2	15271.8
811.60698 Da 998.19 s	16.64	812.614	PC 38:3	C46H86NO8P	1587.58	55227.9	4002.19	12514.8	58354	25234
811.60792 Da 1016.82 s	16.95	812.615	PC 38:3	C46H86NO8P	3628.37	36434.8	5057.56	10177.3	34948.5	25673.2
813.62583 Da 1102.12 s	18.37	814.633	PC 38:2	C46H88NO8P	0	0	0	4282.01	0	0
813.62465 Da 1117.41 s	18.62	814.632	PC 38:2	C46H88NO8P	0	18943	4238.53	6434.93	32195	16787.7
779.54613 Da 1203.02 s	20.05	780.553	PC 36:5	C44H78NO8P	20659.9	2537.9	35106	4853.41	5186.37	9484.18
781.56042 Da 1299.36 s	21.66	782.568	PC 36:4	C44H80NO8P	19427.5	0	44247.8	8068.92	0	18841.8
781.55989 Da 1215.36 s	20.26	782.567	PC 36:4	C44H80NO8P	4165.14	2171.53	13272.2	0	0	9117.71
783.57535 Da 1480.97 s	24.68	784.583	PC 36:3	C44H82NO8P	31606.5	0	70862.7	0	22260.9	0
785.59074 Da 914.89 s	15.25	786.598	PC 36:2	C44H84NO8P	2320.24	43327.7	13109.1	17325.1	153915	61561.1
785.59102 Da 997.76 s	16.63	786.598	PC 36:2	C44H84NO8P	8073.91	84248.5	9705.58	33131.3	171521	75818.9
785.59116 Da 1017.81 s	16.96	786.598	PC 36:2	C44H84NO8P	0	0	11296.6	20260	106483	63773.3
785.59004 Da 1096.73 s	18.28	786.597	PC 36:2	C44H84NO8P	0	1663.05	5542.15	10490.5	43442.9	0
785.59245 Da 1119.55 s	18.66	786.6	PC 36:2	C44H84NO8P	5738.7	0	0	10417.5	3953.64	25762.7
785.58984 Da 1134.37 s	18.91	786.597	PC 36:2	C44H84NO8P	3169.81	1865.68	4970.36	3265.5	0	16141.5
785.59127 Da 1651.23 s	27.52	786.599	PC 36:2	C44H84NO8P	52502.3	3879.49	0	80560.5	33754.5	191205
787.60540 Da 1076.86 s	17.95	788.613	PC 36:1	C44H86NO8P	2109.8	0	4329.84	9363.03	64882.2	26345.9
787.60747 Da 1107.75 s	18.46	788.615	PC 36:1	C44H86NO8P	0	116012	0	30908.4	108441	69544.7
787.60656 Da 1130.25 s	18.84	788.614	PC 36:1	C44H86NO8P	3127.27	0	16906.3	33187.8	4919.94	0
753.53008 Da 1175.93 s	19.6	754.537	PC 34:4	C42H76NO8P	11384.6	1529.44	19368.7	5264.65	2648.84	0
755.54595 Da 1228.89 s	20.48	756.553	PC 34:3	C42H78NO8P	10783.9	2805.54	24639.2	11892.8	6863.93	21805.8
757.55915 Da 1122.05 s	18.7	758.566	PC 34:2	C42H80NO8P	3649	1334.84	4450.76	0	11249.2	6782.9
757.55722 Da 921.23 s	15.35	758.564	PC 34:2	C42H80NO8P	2642.25	3058.33	0	4671.5	0	10309.9
759.57588 Da 662.28 s	11.04	760.583	PC 34:1	C42H82NO8P	0	0	0	0	10226.3	5360.46
759.57554 Da 682.86 s	11.38	760.583	PC 34:1	C42H82NO8P	656.164	0	2799.88	4664.31	9661.46	0
759.57608 Da 910.24 s	15.17	760.583	PC 34:1	C42H82NO8P	4769.58	74924.1	17460.2	38967.2	71630.3	32769.5
759.57325 Da 998.57 s	16.64	760.581	PC 34:1	C42H82NO8P	8512.7	123476	0	38100.3	62024.7	7344.72
759.57467 Da 1016.97 s	16.95	760.582	PC 34:1	C42H82NO8P	6526.49	4350.42	19528.9	28715.8	35172.1	25505.4
759.57561 Da 1100.39 s	18.34	760.583	PC 34:1	C42H82NO8P	4202.37	0	10807.4	15773.6	0	15418.5
761.59177 Da 1121.94 s	18.7	762.599	PC 34:0	C42H84NO8P	0	24204.4	5890.64	5548.66	19863.1	22010.5
729.53582 Da 1201.37 s	20.02	730.543	PC 32:2	C40H76NO8P	14328.9	0	27119.5	10280.2	6359.27	15193
731.54767 Da 1014.32 s	16.91	732.555	PC 32:1	C40H78NO8P	0	7973.43	0	3171.1	3742.32	3459.72
733.56042 Da 912.20 s	15.2	734.568	PC 32:0	C40H80NO8P	3846.51	2963.33	19294.1	16014	17685.8	0
733.56063 Da 923.91 s	15.4	734.568	PC 32:0	C40H80NO8P	0	40703.8	19567.6	18914.8	11744.4	0
733.56030 Da 987.00 s	16.45	734.568	PC 32:0	C40H80NO8P	3249.15	2358.93	20956.7	17782.1	0	0
733.56021 Da 1001.35 s	16.69	734.567	PC 32:0	C40H80NO8P	0	53353.9	0	14809.5	12945.4	5899.77
733.56000 Da 1020.19 s	17	734.567	PC 32:0	C40H80NO8P	2390.79	17185.3	9223.49	13944.2	9024.31	0
733.56041 Da 1127.94 s	18.8	734.568	PC 32:0	C40H80NO8P	3112.15	14685.6	9764.14	7299.68	3984.1	3026.82
733.55904 Da 1184.85 s	19.75	734.566	PC 32:0	C40H80NO8P	5941.17	0	8534.68	5816.04	3419.48	4082.45
703.51384 Da 1186.62 s	19.78	704.521	PC 30:1	C38H74NO8P	22178.6	1853.99	39689.3	3058.54	2395.7	0
703.51200 Da 1229.88 s	20.5	704.519	PC 30:1	C38H74NO8P	7120.54	0	14089.6	0	0	0
705.52870 Da 1382.26 s	23.04	706.536	PC 30:0	C38H76NO8P	0	0	2472.12	0	0	14704.3
677.49752 Da 1182.28 s	19.7	678.505	PC 28:0	C36H72NO8P	19687.7	2278.31	42809.9	4008.17	4117.18	0
811.60983 Da 1097.14 s	18.29	812.617	PC 22:0_16:3	C46H86NO8P	3307.12	1619.15	3865.33	4878.9	11144.1	0
837.63137 Da 1216.18 s	20.27	838.639	PC 20:2_20:2	C48H88NO8P	4098.93	2513.45	0	0	5341.02	2728.48
759.57302 Da 1650.38 s	27.51	760.58	PC 20:0_14:1	C42H82NO8P	0	3388.09	16645.4	6058.9	3302.02	7963.54
813.62349 Da 1079.22 s	17.99	814.631	PC 19:1_19:1	C46H88NO8P	0	0	3314.84	2873.99	13159.8	6559.57
785.59344 Da 1181.20 s	19.69	786.601	PC 18:1_18:1	C44H84NO8P	0	2013.73	0	3212.04	33443.5	20404
787.60284 Da 917.94 s	15.3	788.61	PC 18:0_18:1	C44H86NO8P	0	0	4813.19	9987.91	24921.9	11319.2
757.55931 Da 916.82 s	15.28	758.567	PC 17:1_17:1	C42H80NO8P	4395.09	11212.1	2937.5	5812.34	27481.3	10397.1
757.56053 Da 1006.08 s	16.77	758.568	PC 17:1_17:1	C42H80NO8P	5356.93	12864.8	3635.52	5881.16	24247.8	11076.4
729.53092 Da 1226.65 s	20.44	730.538	PC 16:1_16:1	C40H76NO8P	7115.31	0	25075.3	5584.61	4881.66	8119.79
787.60546 Da 1230.11 s	20.5	788.613	PC 16:0_20:1	C44H86NO8P	2865.57	0	7476.56	7381.12	13370.2	13530.2
773.59188 Da 1020.94 s	17.02	774.599	PC 16:0_19:1	C43H84NO8P	0	12585.2	0	4577.03	8604.7	8083.45
759.57598 Da 1654.97 s	27.58	760.583	PC 16:0_18:1	C42H82NO8P	6844.6	4522.12	0	92852.5	41465	0
759.57654 Da 1726.42 s	28.77	760.584	PC 16:0_18:1	C42H82NO8P	4783.86	0	2997.68	2156.56	3881.55	4254.67
733.56010 Da 1101.54 s	18.36	734.567	PC 16:0_16:0	C40H80NO8P	0	0	10636.6	0	0	4395.82
733.56250 Da 1654.21 s	27.57	734.57	PC 16:0_16:0	C40H80NO8P	55085.8	2533.77	1412.57	2073.61	8463.2	0
705.53142 Da 1653.55 s	27.56	706.539	PC 15:0_15:0	C38H76NO8P	0	1754.36	0	2445.28	1611.87	3571.28
705.53106 Da 922.83 s	15.38	706.538	PC 15:0_15:0	C38H76NO8P	0	2599.37	2061.56	3919.08	3481.06	0
781.56076 Da 1015.02 s	16.92	782.568	PC 14:1_22:3	C44H80NO8P	1729.32	5515.27	0	2110.13	4665.48	2051.75
783.57512 Da 913.92 s	15.23	784.582	PC 12:0_24:3	C44H82NO8P	2460.94	6149.53	2987.2	2975.98	12242.2	0
759.57140 Da 1177.82 s	19.63	760.579	PC 12:0_22:1	C42H82NO8P	6817.73	21520	7477.58	0	0	4392.9
781.56021 Da 1229.23 s	20.49	782.567	PC 10:0_26:4	C44H80NO8P	9176.21	1438.14	28511.6	37415.4	19057.8	39254.7
358.30709 Da 994.90 s	16.6	376.341	MG 18:0	C21H42O4	9359.22	1731.15	28519.3	7152.86	6699.02	18556.6
358.30732 Da 1010.78 s	16.85	376.341	MG 18:0	C21H42O4	0	9175.69	23551.4	16736	15741.6	0
358.30732 Da 1010.78 s	16.86	376.341	MG 18:0	C21H42O4	101758	44461.3	146647	96133	79045	112960
330.27581 Da 904.24 s	15.07	348.31	MG 16:0	C19H38O4	45635.8	0	236132	22342.4	2192.53	98548.4
777.56694 Da 1243.11 s	20.72	778.574	LPE 40:6	C45H80NO7P	20054.3	7298.35	39535.1	20754.5	9599.83	16926.9
525.28416 Da 726.63 s	12.11	526.291	LPE 22:6	C27H44NO7P	194284	11255.1	362747	67076.8	23755.2	41536.6
527.29992 Da 749.38 s	12.49	528.307	LPE 22:5	C27H46NO7P	154833	4505.56	330848	74100.3	25774	33051
527.29986 Da 775.23 s	12.92	528.307	LPE 22:5	C27H46NO7P	9044.26	0	23333.4	15135.6	3630.97	7049.21
529.31625 Da 800.87 s	13.35	530.324	LPE 22:4	C27H48NO7P	76180.6	2894.07	160838	154071	53310.4	82161.9
533.34567 Da 915.12 s	15.25	534.353	LPE 22:2	C27H52NO7P	2468.89	574.694	0	20624.9	21285.3	15684.5
499.26869 Da 697.19 s	11.62	500.276	LPE 20:5	C25H42NO7P	37296.1	5335.15	53825.7	30482.7	21462.7	21589.2
501.28522 Da 741.33 s	12.36	502.292	LPE 20:4	C25H44NO7P	422374	28320.2	645763	347950	147325	234242
503.30328 Da 774.81 s	12.91	504.311	LPE 20:3	C25H46NO7P	0	0	20347.2	38702.9	12395.2	22228.9
507.33110 Da 900.00 s	15	508.338	LPE 20:1	C25H50NO7P	2709.05	0	8507.13	29644.5	19127.6	29337.3
477.28461 Da 750.83 s	12.51	478.292	LPE 18:2	C23H44NO7P	9701.48	888.915	23176.7	54505.1	23928.7	38045.3
479.30018 Da 812.55 s	13.54	480.307	LPE 18:1	C23H46NO7P	20228.2	856.627	64639.1	30180.9	13380.9	25384.2
481.31547 Da 912.99 s	15.22	482.323	LPE 18:0	C23H48NO7P	18604	4153.83	66843.5	13585	12770.3	0
453.28445 Da 798.26 s	13.3	454.292	LPE 16:0	C21H44NO7P	9187.94	0	29152.4	0	4572.9	8319.81
823.64796 Da 1178.21 s	19.64	824.655	LPC 40:4-SN2	C48H90NO7P	3118.64	0	0	2358.33	5289.55	4639.39
543.33351 Da 734.43 s	12.24	544.341	LPC 20:4	C28H50NO7P	28901.6	2944.6	40404	22648.6	7627.32	24336.9
549.37907 Da 913.53 s	15.23	550.386	LPC 20:1	C28H56NO7P	2228.73	0	3939.37	1657.63	3500.37	3549.33
521.34670 Da 807.08 s	13.45	522.354	LPC 18:1	C26H52NO7P	12041.9	0	24994.5	10530.8	5415.44	14371.3
523.36177 Da 923.30 s	15.39	524.369	LPC 18:0-SN2	C26H54NO7P	0	0	24743.4	14931	11146.1	16777
523.36319 Da 913.92 s	15.23	524.37	LPC 18:0	C26H54NO7P	15649.6	4910.19	52793.9	30051.8	53019.3	54756.1
495.33128 Da 793.88 s	13.23	496.339	LPC 16:0	C24H50NO7P	21127.2	929.922	32771.7	0	7990.35	17098.7
495.33183 Da 814.70 s	13.58	496.339	LPC 16:0	C24H50NO7P	19296.8	2412.68	46819.9	13480.8	13429.3	29544.4
641.49189 Da 1107.84 s	18.46	642.499	HexCer 30:2_O2	C36H67NO8	4485.57	0	6349.61	4584.91	0	5117.12
809.67124 Da 1260.48 s	21.01	810.679	HexCer 18:1_O2_24:1	C48H91NO8	12612.2	7818.53	17162.3	11209.5	8573.89	13353.7
811.68760 Da 1280.96 s	21.35	812.695	HexCer 18:1_O2_24:0	C48H93NO8	8000.95	7822.26	10875.3	7428.63	9378.75	10591.5
699.56472 Da 1182.07 s	19.7	700.57	HexCer 18:1_O2_16:0	C40H77NO8	80746.5	12538.6	148636	19788.3	20038.3	34493.3
671.53218 Da 1131.85 s	18.86	672.539	HexCer 18:1_O2_14:0	C38H73NO8	6749.04	0	19371.3	3284.03	1921.06	4354.83
971.72595 Da 1246.31 s	20.77	972.733	Hex2Cer 18:1_2O_24:1	C54H101NO13	11463.9	2717.64	13859.4	7607.32	7489.46	13057.7
861.61583 Da 1157.79 s	19.3	862.623	Hex2Cer 18:1_2O_16:0	C46H87NO13	33003.6	6450.21	67200.2	0	15582.4	25047
833.59028 Da 1104.24 s	18.4	834.598	Hex2Cer 18:1_2O_14:0	C44H83NO13	6328.24	0	11830.5	3856.98	3105.95	3361.1
514.40416 Da 1235.32 s	20.59	532.438	DG O-30:6	C33H54O4	48842.3	16005.6	35392.9	18654.2	20043.5	24181.4
618.52043 Da 1248.67 s	20.81	636.554	DG 18:1_18:2	C39H70O5	87860	72055.6	94564.9	116083	89246.3	110212
620.53775 Da 1266.66 s	21.12	638.57	DG 18:1_18:1	C39H72O5	73635.5	70974.9	78951.8	92216.6	101450	140290
596.53681 Da 1285.03 s	21.42	614.571	DG 18:0_16:0	C37H72O5	482909	141864	598975	389114	351746	598064
596.53681 Da 1285.03 s	21.42	614.57	DG 18:0_16:0	C37H72O5	21872	5313.79	0	16306.7	13809.4	0
624.56709 Da 1305.76 s	21.76	642.602	DG 18:0_18:0	C39H76O5	367377	190656	705329	339748	345648	577832
592.50536 Da 1247.17 s	20.79	610.539	DG 16:1_18:1	C37H68O5	122088	128814	162661	186780	147645	178127
578.49013 Da 1235.36 s	20.59	596.524	DG 16:1_17:1	C36H66O5	32216.7	37620.5	41683.3	43036	49535.1	43293.4
538.45958 Da 1216.82 s	20.27	556.492	DG 16:1_14:0	C33H62O5	45987.3	69317.9	40536.9	46672.3	73778	47280.1
592.50536 Da 1247.17 s	20.79	610.539	DG 16:0_18:2	C37H68O5	0	5665.34	6982.43	0	6332.98	9936.76
594.52170 Da 1265.51 s	21.1	612.555	DG 16:0_18:1	C37H70O5	95694.8	56956.1	91651.5	88895.7	116185	122321
596.53704 Da 1294.00 s	21.57	614.571	DG 16:0_18:0	C37H72O5	9658.19	7370.47	15838.8	0	0	34316.8
566.48964 Da 1245.03 s	20.75	584.524	DG 16:0_16:1	C35H66O5	91403.6	111924	117828	137961	129205	133709
566.49209 Da 1247.52 s	20.79	584.525	DG 16:0_16:1	C35H66O5	5522.79	0	7126.86	0	0	9266.47
568.50563 Da 1264.26 s	21.07	586.54	DG 16:0_16:0	C35H68O5	522784	81861.1	750124	496385	448965	830658
568.50563 Da 1264.26 s	21.08	586.537	DG 16:0_16:0	C35H68O5	22885.3	4764.08	40859.5	19681.8	22154.4	0
568.50591 Da 1272.05 s	21.2	586.54	DG 16:0_16:0	C35H68O5	9342.95	17109.9	21073.4	0	13232.6	34659.9
550.45905 Da 1206.66 s	20.11	568.492	DG 15:1_16:1	C34H62O5	21625	18356.5	20875.3	22631	27290.9	22941.5
552.47440 Da 1231.20 s	20.52	570.508	DG 15:0_16:1	C34H64O5	41240.5	51145	48288.6	65159.6	66722	59308.5
554.49091 Da 1251.08 s	20.85	572.524	DG 15:0_16:0	C34H66O5	36504.8	30078.9	43599.6	38627.4	39995.2	47767.4
540.47412 Da 1240.83 s	20.68	558.508	DG 14:0_16:0	C33H64O5	280875	68239.8	403636	200644	153420	330938
540.47412 Da 1240.83 s	20.68	558.507	DG 14:0_16:0	C33H64O5	0	7602.55	0	13291	0	23081.4
512.44296 Da 1211.29 s	20.19	530.477	DG 12:0_16:0	C31H60O5	110357	28150.4	227894	113131	58329.8	137668
773.76426 Da 324.79 s	5.41	774.772	Cer 30:2_2O_21:0	C51H99NO3	4673.83	0	11480.3	6510.98	7763.56	8656.36
691.64413 Da 1086.80 s	18.11	692.651	Cer 22:1_O2_22:1_O	C44H85NO4	0	2800.21	7780.82	5095.62	7413.33	9770.43
693.66219 Da 1101.35 s	18.36	694.669	Cer 22:1_O2_22:0_O	C44H87NO4	0	694.935	15271.9	10780.2	5074.81	21933.8
619.58907 Da 1086.60 s	18.11	620.596	Cer 22:1_O2_18:1	C40H77NO3	14095.1	10978.8	16616.2	21433.4	18083.2	23192.8
667.61130 Da 1264.38 s	21.07	668.619	Cer 22:1_3O_19:0_2OH_	C41H81NO5	3927.42	6985.14	4941.05	2991.11	3498.96	3116.78
701.59755 Da 34.23 s	0.57	702.605	Cer 20:4_O3_24:1_O	C44H79NO5	11846.5	13055.9	0	4582.63	3042.68	4435.92
701.59548 Da 3.01 s	0.05	702.603	Cer 20:4_O3_24:1_O	C44H79NO5	35172.4	30686.9	8307.65	0	0	11115.3
701.59585 Da 1747.09 s	29.12	702.603	Cer 20:4_O3_24:1_O	C44H79NO5	24767.2	0	5206.79	6138.25	10185.5	7147.38
673.56390 Da 990.26 s	16.5	674.571	Cer 20:4_O3_22:1_O	C42H75NO5	5252.62	0	18668.6	3996.24	2744.69	4135.49
581.48407 Da 925.14 s	15.42	582.491	Cer 18:4_O2_20:3	C38H63NO3	3406.45	2810.48	3726.53	4246.27	3616.7	0
565.54456 Da 1247.84 s	20.8	566.552	Cer 18:1_O2_18:0	C36H71NO3	8417.82	1929.53	10637.2	4134.08	5355.63	8464.42
537.51171 Da 1219.52 s	20.33	538.519	Cer 18:1_O2_16:0	C34H67NO3	23805.1	20282.1	45450.6	29955.5	29779.6	20203.4
539.52699 Da 1232.40 s	20.54	540.534	Cer 18:0_O2_16:0	C34H69NO3	13637.7	4125.46	31645.1	14157	11308.1	25196
400.33277 Da 1029.92 s	17.17	401.34	25-hydroxycholecalciferol	C27H44O2	0	3202.9	46396.8	27721.7	20518.5	43194.6
