## Supplementary File 4 for "A resource for extracellular vesicles from activated CD4 T cells that relay pro-inflammatory signals"

### Sheet: Sheet1
Supplementary File 4: Contains processed lipidomics data
Resting enriched				Resting unenriched				Activated enriched				Activated unenriched
Name	Formula	Avg_rest		Name	Formula	Avg_rest		Name	Formula	Avg_Act		Name	Formula	Avg_Act
DG 12:0_16:0	C31H60O5	122134		25-hydroxycholecalciferol	C27H44O2	24799.8		DG 12:0_16:0	C31H60O5	103043		25-hydroxycholecalciferol	C27H44O2	30478.2
DG 14:0_16:0	C33H64O5	250917		Cer 18:0_O2_16:0	C34H69NO3	16469.4		DG 14:0_16:0	C33H64O5	228334		Cer 18:0_O2_16:0	C34H69NO3	16887
DG 15:0_16:0	C34H66O5	36727.8		Cer 18:1_O2_16:0	C34H67NO3	29845.9		DG 15:0_16:0	C34H66O5	42130		Cer 18:1_O2_16:0	C34H67NO3	26646.2
DG 15:0_16:1	C34H64O5	46891.4		Cer 18:1_O2_18:0	C36H71NO3	6994.86		DG 15:0_16:1	C34H64O5	63730		Cer 18:1_O2_18:0	C36H71NO3	5984.71
DG 16:0_16:0	C35H68O5	451590		Cer 18:4_O2_20:3	C38H63NO3	3314.49		DG 16:0_16:0	C35H68O5	592003		Cer 18:4_O2_20:3	C38H63NO3	3931.48
DG 16:0_16:1	C35H66O5	107052		Cer 20:4_O3_22:1_O	C42H75NO5	11960.6		DG 16:0_16:1	C35H66O5	133625		Cer 20:4_O3_22:1_O	C42H75NO5	3625.47
DG 16:0_18:1	C37H70O5	81434.1		Cer 20:4_O3_24:1_O	C44H79NO5	24722.3		DG 16:0_18:1	C37H70O5	109134		Cer 20:4_O3_24:1_O	C44H79NO5	11115.3
DG 16:1_14:0	C33H62O5	51947.4		Cer 20:4_O3_24:1_O	C44H79NO5	14987		DG 16:1_14:0	C33H62O5	55910.1		Cer 20:4_O3_24:1_O	C44H79NO5	7823.72
DG 16:1_17:1	C36H66O5	37173.5		Cer 20:4_O3_24:1_O	C44H79NO5	12451.2		DG 16:1_17:1	C36H66O5	45288.2		Cer 20:4_O3_24:1_O	C44H79NO5	4020.41
DG 16:1_18:1	C37H68O5	137854		Cer 22:1_3O_19:0_2OH_	C41H81NO5	5284.53		DG 16:1_18:1	C37H68O5	170851		Cer 22:1_3O_19:0_2OH_	C41H81NO5	3202.28
DG 18:0_16:0	C37H72O5	407916		Cer 22:1_O2_18:1	C40H77NO3	13896.7		DG 18:0_16:0	C37H72O5	446308		Cer 22:1_O2_18:1	C40H77NO3	20903.1
DG 18:0_18:0	C39H76O5	421121		Cer 22:1_O2_22:0_O	C44H87NO4	7983.39		DG 18:0_18:0	C39H76O5	421076		Cer 22:1_O2_22:0_O	C44H87NO4	12596.2
DG 18:1_18:1	C39H72O5	74520.7		Cer 22:1_O2_22:1_O	C44H85NO4	5290.51		DG 18:1_18:1	C39H72O5	111319		Cer 22:1_O2_22:1_O	C44H85NO4	7426.46
DG 18:1_18:2	C39H70O5	84826.8		Cer 30:2_2O_21:0	C51H99NO3	8077.06		DG 18:1_18:2	C39H70O5	105180		Cer 30:2_2O_21:0	C51H99NO3	7643.63
LPE 20:4	C25H44NO7P	365486		DG 14:0_16:0	C33H64O5	7602.55		LPE 20:4	C25H44NO7P	243172		DG 14:0_16:0	C33H64O5	18186.2
LPE 22:4	C27H48NO7P	79970.8		DG 15:1_16:1	C34H62O5	20285.6		LPE 22:4	C27H48NO7P	96514.5		DG 15:1_16:1	C34H62O5	24287.8
LPE 22:5	C27H46NO7P	163396		DG 16:0_16:0	C35H68O5	22836.3		LPE 22:5	C27H46NO7P	44308.4		DG 16:0_16:0	C35H68O5	23946.2
LPE 22:6	C27H44NO7P	189429		DG 16:0_16:0	C35H68O5	15842.1		LPE 22:6	C27H44NO7P	44122.8		DG 16:0_16:0	C35H68O5	20918.1
MG 16:0	C19H38O4	140884		DG 16:0_16:1	C35H66O5	6324.83		MG 16:0	C19H38O4	41027.8		DG 16:0_16:1	C35H66O5	9266.47
MG 18:0	C21H42O4	97622.3		DG 16:0_18:0	C37H72O5	10955.8		MG 18:0	C21H42O4	96046.1		DG 16:0_18:2	C37H68O5	8134.87
PC 34:1	C42H82NO8P	65994.3		DG 16:0_18:2	C37H68O5	6323.88		PC 34:1	C42H82NO8P	47789		DG 18:0_16:0	C37H72O5	15058
PC 36:1	C44H86NO8P	116012		DG 18:0_16:0	C37H72O5	13592.9		PC 34:1	C42H82NO8P	35823.3		DG O-30:6	C33H54O4	20959.7
PE 34:2	C39H74NO8P	38631.1		DG O-30:6	C33H54O4	33413.6		PC 36:1	C44H86NO8P	69631.5		Hex2Cer 18:1_2O_14:0	C44H83NO13	3441.34
PE 36:1	C41H80NO8P	71714.5		Hex2Cer 18:1_2O_14:0	C44H83NO13	9079.37		PC 36:1	C44H86NO8P	33530.4		Hex2Cer 18:1_2O_16:0	C46H87NO13	20314.7
PE 36:2	C41H78NO8P	60943		Hex2Cer 18:1_2O_24:1	C54H101NO13	9346.98		PE 34:2	C39H74NO8P	48889.9		Hex2Cer 18:1_2O_24:1	C54H101NO13	9384.81
PE 38:3	C43H80NO8P	86357.4		HexCer 18:1_O2_14:0	C38H73NO8	13060.2		PE 36:1	C41H80NO8P	85347		HexCer 18:1_O2_14:0	C38H73NO8	3186.64
PE 38:4	C43H78NO8P	241290		HexCer 18:1_O2_24:0	C48H93NO8	8899.51		PE 36:2	C41H78NO8P	190951		HexCer 18:1_O2_16:0	C40H77NO8	24773.3
PE 40:4	C45H82NO8P	46320.4		HexCer 18:1_O2_24:1	C48H91NO8	12531		PE 38:3	C43H80NO8P	69745.5		HexCer 18:1_O2_24:0	C48H93NO8	9132.97
PE O-16:1_20:4	C41H74NO7P	172976		HexCer 30:2_O2	C36H67NO8	5417.59		PE 38:4	C43H78NO8P	136934		HexCer 18:1_O2_24:1	C48H91NO8	11045.7
PE O-16:1_22:5	C43H76NO7P	86960		LPC 16:0	C24H50NO7P	22843.1		PE 40:4	C45H82NO8P	59618.1		HexCer 30:2_O2	C36H67NO8	4851.02
PE O-18:1_20:4	C43H78NO7P	93838.5		LPC 16:0	C24H50NO7P	18276.3		PE O-16:1_20:4	C41H74NO7P	92471.9		LPC 16:0	C24H50NO7P	18818.2
PE O-18:1_20:4	C43H78NO7P	72832.7		LPC 18:0	C26H54NO7P	24451.3		PE O-16:1_22:5	C43H76NO7P	33320.5		LPC 16:0	C24H50NO7P	12544.5
PE O-26:0_28:7	C59H106NO7P	42129.9		LPC 18:0-SN2	C26H54NO7P	24743.4		PE O-18:1_20:4	C43H78NO7P	66401.8		LPC 18:0-SN2	C26H54NO7P	14284.7
PI 38:4	C47H83O13P	132558		LPC 18:1	C26H52NO7P	18518.2		PE O-18:1_20:4	C43H78NO7P	49075.5		LPC 18:1	C26H52NO7P	10105.9
PS 36:1	C42H80NO10P	48654.5		LPC 20:1	C28H56NO7P	3084.05		PE O-26:0_28:7	C59H106NO7P	37177.5		LPC 20:1	C28H56NO7P	2902.44
SM 32:1_O2	C37H75N2O6P	128425		LPC 20:4	C28H50NO7P	24083.4		PI 38:4	C47H83O13P	153760		LPC 20:4	C28H50NO7P	18204.3
SM 34:1_O2	C39H79N2O6P	365535		LPC 40:4-SN2	C48H90NO7P	3118.64		PS 36:1	C42H80NO10P	52789.6		LPC 40:4-SN2	C48H90NO7P	4095.76
SM 34:1_O2	C39H79N2O6P	71923.6		LPE 16:0	C21H44NO7P	19170.2		SM 32:1_O2	C37H75N2O6P	85570.3		LPE 16:0	C21H44NO7P	6446.36
SM 34:2_O2	C39H77N2O6P	150896		LPE 18:0	C23H48NO7P	29867.1		SM 34:1_O2	C39H79N2O6P	437154		LPE 18:0	C23H48NO7P	13177.7
SM 42:2_O2	C47H93N2O6P	42859		LPE 18:1	C23H46NO7P	28574.6		SM 34:1_O2	C39H79N2O6P	102245		LPE 18:1	C23H46NO7P	22982
TG O-10:0_8:0_8:0	C29H56O5	43798.3		LPE 18:2	C23H44NO7P	11255.7		SM 34:1_O2	C39H79N2O6P	41762.3		LPE 20:1	C25H50NO7P	26036.5
Hex2Cer 18:1_2O_16:0	C46H87NO13	35551.3		LPE 20:1	C25H50NO7P	5608.09		SM 34:2_O2	C39H77N2O6P	106341		LPE 20:3	C25H46NO7P	24442.3
HexCer 18:1_O2_16:0	C40H77NO8	80640.3		LPE 20:3	C25H46NO7P	20347.2		SM 42:2_O2	C47H93N2O6P	55082.4		LPE 20:5	C25H42NO7P	24511.6
PC 32:0	C40H80NO8P	53353.9		LPE 20:5	C25H42NO7P	32152.3		SM 42:2_O2	C47H93N2O6P	40786.6		LPE 22:2	C27H52NO7P	19198.2
PC 36:3	C44H82NO8P	51234.6		LPE 22:2	C27H52NO7P	1521.79		SM 42:2_O2	C47H93N2O6P	32847.6		LPE 22:5	C27H46NO7P	8605.26
PC 38:6	C46H80NO8P	49956.7		LPE 22:5	C27H46NO7P	16188.8		TG O-10:0_8:0_8:0	C29H56O5	33859.5		LPE 40:6	C45H80NO7P	15760.4
PE 34:1	C39H76NO8P	39779.3		LPE 40:6	C45H80NO7P	22295.9		DG 16:0_18:0	C37H72O5	34316.8		MG 18:0	C21H42O4	16238.8
PE 36:4	C41H74NO8P	130615		MG 18:0	C21H42O4	16363.5		LPC 18:0	C26H54NO7P	45942.4		MG 18:0	C21H42O4	10802.8
PE 38:5	C43H76NO8P	125328		MG 18:0	C21H42O4	13203.2		LPE 18:2	C23H44NO7P	38826.4		PC 12:0_22:1	C42H82NO8P	4392.9
PE 38:5	C43H76NO8P	45189		PC 10:0_26:4	C44H80NO8P	13042		PC 10:0_26:4	C44H80NO8P	31909.3		PC 12:0_24:3	C44H82NO8P	7609.09
PE 38:6	C43H74NO8P	111094		PC 12:0_22:1	C42H82NO8P	11938.4		PC 16:0_18:1	C42H82NO8P	67158.7		PC 14:1_22:3	C44H80NO8P	2942.45
PE 40:5	C45H80NO8P	55032		PC 12:0_24:3	C44H82NO8P	3865.89		PC 36:2	C44H84NO8P	101840		PC 15:0_15:0	C38H76NO8P	3700.07
PE 40:6	C45H78NO8P	91324.1		PC 14:1_22:3	C44H80NO8P	3622.29		PC 36:2	C44H84NO8P	93490.6		PC 15:0_15:0	C38H76NO8P	2542.81
PE 40:7	C45H76NO8P	43809		PC 15:0_15:0	C38H76NO8P	2330.46		PC 36:2	C44H84NO8P	77600.3		PC 16:0_16:0	C40H80NO8P	5268.41
PE O-16:1_22:6	C43H74NO7P	179007		PC 15:0_15:0	C38H76NO8P	1754.36		PC 36:2	C44H84NO8P	63505.5		PC 16:0_16:0	C40H80NO8P	4395.82
PS 38:4	C44H78NO10P	69154.4		PC 16:0_16:0	C40H80NO8P	19677.4		PC 38:3	C46H86NO8P	32034.3		PC 16:0_18:1	C42H82NO8P	3430.92
PS 40:5	C46H80NO10P	59572.7		PC 16:0_16:0	C40H80NO8P	10636.6		PE 36:3	C41H76NO8P	42846.2		PC 16:0_19:1	C43H84NO8P	7088.39
PS 40:6	C46H78NO10P	94815.9		PC 16:0_18:1	C42H82NO8P	5683.36		PE O-38:5	C43H78NO7P	65194.3		PC 16:0_20:1	C44H86NO8P	11427.1
SM 20:1_2O_13:0	C38H77N2O6P	61223.1		PC 16:0_18:1	C42H82NO8P	3890.77		PS 36:2	C42H78NO10P	50516.4		PC 16:1_16:1	C40H76NO8P	6195.35
				PC 16:0_19:1	C43H84NO8P	12585.2						PC 17:1_17:1	C42H80NO8P	14563.6
				PC 16:0_20:1	C44H86NO8P	5171.06						PC 17:1_17:1	C42H80NO8P	13735.1
				PC 16:1_16:1	C40H76NO8P	16095.3						PC 18:0_18:1	C44H86NO8P	15409.7
				PC 17:1_17:1	C42H80NO8P	7285.74						PC 18:1_18:1	C44H84NO8P	19019.9
				PC 17:1_17:1	C42H80NO8P	6181.55						PC 19:1_19:1	C46H88NO8P	7531.13
				PC 18:0_18:1	C44H86NO8P	4813.19						PC 20:0_14:1	C42H82NO8P	5774.82
				PC 18:1_18:1	C44H84NO8P	2013.73						PC 20:2_20:2	C48H88NO8P	4034.75
				PC 19:1_19:1	C46H88NO8P	3314.84						PC 22:0_16:3	C46H86NO8P	8011.5
				PC 20:0_14:1	C42H82NO8P	10016.7						PC 28:0	C36H72NO8P	4062.68
				PC 20:2_20:2	C48H88NO8P	3306.19						PC 30:0	C38H76NO8P	14704.3
				PC 22:0_16:3	C46H86NO8P	2930.53						PC 30:1	C38H74NO8P	2727.12
				PC 28:0	C36H72NO8P	21592						PC 30:1	C38H74NO8P	0
				PC 30:0	C38H76NO8P	2472.12						PC 32:0	C40H80NO8P	17782.1
				PC 30:1	C38H74NO8P	21240.6						PC 32:0	C40H80NO8P	16849.9
				PC 30:1	C38H74NO8P	10605.1						PC 32:0	C40H80NO8P	15329.6
				PC 32:0	C40H80NO8P	30135.7						PC 32:0	C40H80NO8P	11484.3
				PC 32:0	C40H80NO8P	9599.86						PC 32:0	C40H80NO8P	11218.3
				PC 32:0	C40H80NO8P	9187.29						PC 32:0	C40H80NO8P	4770.2
				PC 32:0	C40H80NO8P	8854.92						PC 32:0	C40H80NO8P	4439.32
				PC 32:0	C40H80NO8P	8701.3						PC 32:1	C40H78NO8P	3457.72
				PC 32:0	C40H80NO8P	7237.92						PC 32:2	C40H76NO8P	10610.8
				PC 32:1	C40H78NO8P	7973.43						PC 34:0	C42H84NO8P	15807.4
				PC 32:2	C40H76NO8P	20724.2						PC 34:1	C42H82NO8P	29797.8
				PC 34:0	C42H84NO8P	15047.5						PC 34:1	C42H82NO8P	15596
				PC 34:1	C42H82NO8P	32384.6						PC 34:1	C42H82NO8P	7793.39
				PC 34:1	C42H82NO8P	10135.3						PC 34:1	C42H82NO8P	7162.89
				PC 34:1	C42H82NO8P	7504.88						PC 34:2	C42H80NO8P	9016.03
				PC 34:1	C42H82NO8P	1728.02						PC 34:2	C42H80NO8P	7490.71
				PC 34:1	C42H82NO8P	0						PC 34:3	C42H78NO8P	13520.9
				PC 34:2	C42H80NO8P	3144.86						PC 34:4	C42H76NO8P	3956.74
				PC 34:2	C42H80NO8P	2850.29						PC 36:1	C44H86NO8P	19053.9
				PC 34:3	C42H78NO8P	12742.9						PC 36:2	C44H84NO8P	26966.7
				PC 34:4	C42H76NO8P	10760.9						PC 36:2	C44H84NO8P	13377.9
				PC 36:1	C44H86NO8P	10016.8						PC 36:2	C44H84NO8P	9703.5
				PC 36:1	C44H86NO8P	3219.82						PC 36:3	C44H82NO8P	22260.9
				PC 36:2	C44H84NO8P	34009.3						PC 36:4	C44H80NO8P	13455.4
				PC 36:2	C44H84NO8P	28190.9						PC 36:4	C44H80NO8P	9117.71
				PC 36:2	C44H84NO8P	19585.7						PC 36:5	C44H78NO8P	6507.99
				PC 36:2	C44H84NO8P	11296.6						PC 38:2	C46H88NO8P	18472.6
				PC 36:2	C44H84NO8P	5738.7						PC 38:2	C46H88NO8P	4282.01
				PC 36:2	C44H84NO8P	3602.6						PC 38:3	C46H86NO8P	23599.7
				PC 36:2	C44H84NO8P	3335.28						PC 38:3	C46H86NO8P	15424.5
				PC 36:4	C44H80NO8P	31837.6						PC 38:4	C46H84NO8P	11148
				PC 36:4	C44H80NO8P	6536.28						PC 38:4	C46H84NO8P	10400.8
				PC 36:5	C44H78NO8P	19434.6						PC 38:4	C46H84NO8P	9439.82
				PC 38:2	C46H88NO8P	11590.8						PC 38:4	C46H84NO8P	7077.24
				PC 38:2	C46H88NO8P	0						PC 38:4	C46H84NO8P	6947.26
				PC 38:3	C46H86NO8P	20272.5						PC 38:4	C46H84NO8P	1400.08
				PC 38:3	C46H86NO8P	15040.3						PC 38:6	C46H80NO8P	13608.2
				PC 38:3	C46H86NO8P	4695.1						PC 38:6	C46H80NO8P	12119.5
				PC 38:4	C46H84NO8P	21463.4						PC 40:4	C48H88NO8P	7513.48
				PC 38:4	C46H84NO8P	11593.1						PC 40:5	C48H86NO8P	4222.23
				PC 38:4	C46H84NO8P	8791.38						PC 40:6	C48H84NO8P	2839.85
				PC 38:4	C46H84NO8P	7398.76						PC 40:7	C48H82NO8P	4754.46
				PC 38:4	C46H84NO8P	3294.16						PC 40:8	C48H80NO8P	3700.29
				PC 38:4	C46H84NO8P	0						PC 8:0_28:3	C44H82NO8P	7986.89
				PC 38:6	C46H80NO8P	14459						PC O-32:0	C40H82NO7P	8136.2
				PC 40:4	C48H88NO8P	3372.04						PC O-32:0	C40H82NO7P	6146.81
				PC 40:5	C48H86NO8P	3216.66						PC O-32:0	C40H82NO7P	3409.59
				PC 40:6	C48H84NO8P	5401.1						PC O-32:1	C40H80NO7P	3207.55
				PC 40:7	C48H82NO8P	23074.5						PC O-32:1	C40H80NO7P	2913.17
				PC 40:8	C48H80NO8P	5496.78						PC O-32:1	C40H80NO7P	2826.9
				PC 8:0_28:3	C44H82NO8P	4914.3						PC O-34:1	C42H84NO7P	25958.9
				PC O-32:0	C40H82NO7P	11006.9						PC O-34:1	C42H84NO7P	16540
				PC O-32:0	C40H82NO7P	5916.18						PC O-34:1	C42H84NO7P	3725.01
				PC O-32:0	C40H82NO7P	2778.33						PC O-34:2	C42H82NO7P	7837.4
				PC O-32:1	C40H80NO7P	5733.84						PC O-34:2	C42H82NO7P	6776.95
				PC O-32:1	C40H80NO7P	5010.32						PC O-34:2	C42H82NO7P	6408.69
				PC O-32:1	C40H80NO7P	3367.13						PC O-35:0	C43H88NO7P	2466.15
				PC O-34:1	C42H84NO7P	32155						PC O-36:2	C44H86NO7P	10547.3
				PC O-34:1	C42H84NO7P	2391.21						PC O-36:2	C44H86NO7P	4886.42
				PC O-34:1	C42H84NO7P	2043.8						PC O-36:3	C44H84NO7P	7465.46
				PC O-34:2	C42H82NO7P	6158.58						PC O-36:3	C44H84NO7P	7086.21
				PC O-34:2	C42H82NO7P	5115.03						PC O-38:4	C46H86NO7P	7051.99
				PC O-34:2	C42H82NO7P	3156.64						PE 13:0_22:1	C40H78NO8P	2939.44
				PC O-35:0	C43H88NO7P	2675.35						PE 19:1_19:1	C43H82NO8P	11190
				PC O-36:2	C44H86NO7P	8202.38						PE 32:1	C37H72NO8P	6099.49
				PC O-36:2	C44H86NO7P	0						PE 34:1	C39H76NO8P	15168.7
				PC O-36:3	C44H84NO7P	4446.41						PE 36:4	C41H74NO8P	24475.5
				PC O-36:3	C44H84NO7P	1902.89						PE 38:4	C43H78NO8P	17312.9
				PC O-38:4	C46H86NO7P	0						PE 38:5	C43H76NO8P	21140.3
				PE 13:0_22:1	C40H78NO8P	6882.87						PE 38:5	C43H76NO8P	0
				PE 19:1_19:1	C43H82NO8P	8577.86						PE 38:6	C43H74NO8P	7917.82
				PE 32:1	C37H72NO8P	28176.6						PE 40:5	C45H80NO8P	26606
				PE 36:3	C41H76NO8P	34516.8						PE 40:6	C45H78NO8P	31196.2
				PE 38:4	C43H78NO8P	27155.1						PE 40:6	C45H78NO8P	6461.84
				PE 40:6	C45H78NO8P	28710.7						PE 40:7	C45H76NO8P	5983.85
				PE O-16:1_18:1	C39H76NO7P	19819.2						PE O-16:1_18:1	C39H76NO7P	12928.9
				PE O-16:1_20:3	C41H76NO7P	6212.14						PE O-16:1_20:3	C41H76NO7P	10504
				PE O-16:1_20:4	C41H74NO7P	9671.85						PE O-16:1_20:4	C41H74NO7P	5597.64
				PE O-16:1_20:5	C41H72NO7P	22107.4						PE O-16:1_20:5	C41H72NO7P	5312.95
				PE O-18:1_22:4	C45H82NO7P	9059.19						PE O-16:1_22:6	C43H74NO7P	30192.6
				PE O-18:1_22:6	C45H78NO7P	34899.6						PE O-18:1_22:4	C45H82NO7P	18322.9
				PE O-18:1_26:6	C49H86NO7P	0						PE O-18:1_22:6	C45H78NO7P	13413
				PE O-18:2_22:6	C45H76NO7P	16654						PE O-18:1_26:6	C49H86NO7P	4531.77
				PE O-21:2_16:1	C42H80NO7P	2976.57						PE O-18:2_22:6	C45H76NO7P	6246.81
				PE O-24:0_28:7	C57H102NO7P	13306.9						PE O-21:2_16:1	C42H80NO7P	3184.9
				PE O-24:0_28:7	C57H102NO7P	1803.83						PE O-24:0_28:7	C57H102NO7P	13817.6
				PE O-30:6	C35H60NO7P	3377.52						PE O-24:0_28:7	C57H102NO7P	3364.03
				PE O-36:2	C41H80NO7P	6586.25						PE O-30:6	C35H60NO7P	2317.58
				PE O-38:5	C43H78NO7P	25088.3						PE O-36:2	C41H80NO7P	8898.55
				PE O-42:7	C47H82NO7P	7370.02						PE O-42:7	C47H82NO7P	4810.05
				PS 22:0_16:3	C44H80NO10P	4714.03						PS 22:0_16:3	C44H80NO10P	4464.37
				PS 22:0_16:3	C44H80NO10P	1820.83						PS 22:0_16:3	C44H80NO10P	3246.29
				PS 32:1	C38H72NO10P	7721						PS 32:1	C38H72NO10P	764.51
				PS 34:1	C40H76NO10P	22884.8						PS 34:1	C40H76NO10P	6427.49
				PS 34:2	C40H74NO10P	5493.65						PS 34:2	C40H74NO10P	3370.67
				PS 36:1	C42H80NO10P	16010.9						PS 36:1	C42H80NO10P	8258.35
				PS 36:1	C42H80NO10P	10292.2						PS 36:1	C42H80NO10P	4943.67
				PS 36:1	C42H80NO10P	1940.92						PS 36:1	C42H80NO10P	4153.26
				PS 36:1	C42H80NO10P	0						PS 36:1	C42H80NO10P	0
				PS 36:2	C42H78NO10P	25870.5						PS 36:3	C42H76NO10P	4833.23
				PS 36:3	C42H76NO10P	8868.87						PS 38:2	C44H82NO10P	5512.57
				PS 38:2	C44H82NO10P	5139.93						PS 38:3	C44H80NO10P	29571.7
				PS 38:3	C44H80NO10P	26779.8						PS 38:3	C44H80NO10P	5357.62
				PS 38:3	C44H80NO10P	5871.59						PS 38:4	C44H78NO10P	21377.7
				PS 38:4	C44H78NO10P	7480.11						PS 38:4	C44H78NO10P	2780.05
				PS 40:4	C46H82NO10P	19964.4						PS 40:4	C46H82NO10P	20317.2
				PS 40:5	C46H80NO10P	8347.43						PS 40:5	C46H80NO10P	25416.7
				PS 40:5	C46H80NO10P	7148.15						PS 40:5	C46H80NO10P	5505.4
				PS 40:6	C46H78NO10P	4480.83						PS 40:5	C46H80NO10P	2441.75
				SM 13:1_2O_18:0	C36H73N2O6P	15923.8						PS 40:6	C46H78NO10P	25298
				SM 18:1_2O_24:2	C47H91N2O6P	6498.09						PS 40:6	C46H78NO10P	1614.46
				SM 20:1_2O_14:0	C39H79N2O6P	5753.86						SM 13:1_2O_18:0	C36H73N2O6P	1846.41
				SM 20:1_2O_14:0	C39H79N2O6P	3831.42						SM 18:1_2O_24:2	C47H91N2O6P	6194.03
				SM 20:1_2O_21:1	C46H91N2O6P	3283.36						SM 20:1_2O_13:0	C38H77N2O6P	19241.7
				SM 21:1_2O_19:1	C45H89N2O6P	3366.99						SM 20:1_2O_14:0	C39H79N2O6P	4226.4
				SM 21:2_2O_21:1	C47H91N2O6P	4432.18						SM 20:1_2O_14:0	C39H79N2O6P	3191.77
				SM 30:1_O2	C35H71N2O6P	6312.23						SM 20:1_2O_21:1	C46H91N2O6P	2731.5
				SM 32:0_O2	C37H77N2O6P	19870.2						SM 21:1_2O_19:1	C45H89N2O6P	3274.37
				SM 32:2_O2	C37H73N2O6P	8924.12						SM 21:2_2O_21:1	C47H91N2O6P	3978.04
				SM 34:1_O2	C39H79N2O6P	22150.9						SM 30:1_O2	C35H71N2O6P	3682.25
				SM 34:1_O2	C39H79N2O6P	12571.7						SM 32:0_O2	C37H77N2O6P	11451.7
				SM 34:1_O3	C39H79N2O7P	6951.94						SM 32:2_O2	C37H73N2O6P	6184.61
				SM 34:2_O2	C39H77N2O6P	9281.58						SM 34:1_O2	C39H79N2O6P	10513.8
				SM 38:1_O2	C43H87N2O6P	4095.18						SM 34:1_O3	C39H79N2O7P	5883.29
				SM 40:1_O2	C45H91N2O6P	10821.6						SM 34:2_O2	C39H77N2O6P	9780.3
				SM 40:2_O2	C45H89N2O6P	7964.21						SM 38:1_O2	C43H87N2O6P	5816.8
				SM 42:2_O2	C47H93N2O6P	33960.4						SM 40:1_O2	C45H91N2O6P	11077.5
				SM 42:2_O2	C47H93N2O6P	27687.3						SM 40:2_O2	C45H89N2O6P	7330.37
				SM 42:2_O2	C47H93N2O6P	5947.13						SM 42:2_O2	C47H93N2O6P	12810.1
				SM 42:2_O2	C47H93N2O6P	1973.49						SM 42:2_O2	C47H93N2O6P	11128.9
				SM 42:3_O2	C47H91N2O6P	15092.8						SM 42:3_O2	C47H91N2O6P	17163.2
				SM 42:3_O2	C47H91N2O6P	5586.47						SM 42:3_O2	C47H91N2O6P	9211.16
