## Supplementary File 5 for "A resource for extracellular vesicles from activated CD4 T cells that relay pro-inflammatory signals"

### Sheet: Raw Data
Supplementary File 5: Contains cytokine-chemokine mean spot densities calculated by ImageJ
			resting	activating			resting	activating			Nothing
			B cells	B cells			Monocytes	Monocytes			BKG
ROI#	Coordinate		M0805	M0806			M0367	M0793			M0807
1	A1		121.812	128.628			120.8	106.417			114.969
2	A2		109.198	119.37			115.124	100.909			99.013
3	A3		11.139	26.193			13.4151	21.732			10.269
4	A4		10.285	26.206			13.3431	21.326			9.61
5	A5		11.099	34.675			13.5124	27.209			10.063
6	A6		11.017	34.988			13.6175	25.89			10.024
7	A7		10.875	27.392			14.214	20.514			10.177
8	A8		11.071	26.76			13.8111	20.633			9.765
9	A9		11.178	26.015			14.455	20.756			10.03
10	A10		11.365	25.806			14.8826	20.984			10.594
11	A11		16.424	30.349			17.2369	27.164			13.634
12	A12		17.257	30.921			17.9692	26.503			13.519
13	A13		12.192	27.889			15.7298	20.057			10.761
14	A14		12.092	27.893			15.7052	20.287			10.976
15	A15		14.098	29.279			16.1678	21.827			12.21
16	A16		13.748	28.635			16.7672	21.905			12.125
17	A17		12.393	26.286			16.3243	20.966			11.044
18	A18		12.235	26.885			17.0214	20.883			11.173
19	A19		12.603	28.581			21.4609	27.546			11.815
20	A20		12.848	28.709			21.1095	27.396			11.764
21	A21		13.076	29.435			17.2356	23.187			11.579
22	A22		13.262	30.783			18.1462	23.912			11.598
23	A23		112.854	122.654			119.726	103.653			106.899
24	A24		116.696	123.754			120.672	105.901			113.065
25	B3		11.088	26.513			14.1678	23.138			10.189
26	B4		10.898	25.931			14.664	22.401			10.008
27	B5		10.242	24.867			15.3494	25.88			9.68
28	B6		10.812	24.613			15.3382	25.445			9.795
29	B7		11.29	25.694			14.8129	21.991			10.838
30	B8		11.044	26.135			14.7901	22.272			10.561
31	B9		11.062	24.896			15.2205	20.969			10.356
32	B10		11.205	25.063			14.5837	21.503			10.563
33	B11		11.05	24.709			15.1925	21.873			10.411
34	B12		11.287	24.805			14.8475	21.755			10.263
35	B13		11.819	25.47			15.3248	22.473			10.58
36	B14		11.681	25.785			16.0791	22.847			10.757
37	B15		12.224	26.506			16.139	23.183			10.653
38	B16		12.516	26.691			16.3217	23.019			11.127
39	B17		14.437	80.729			16.1966	63.36			10.337
40	B18		13.967	74.734			16.8743	60.11			10.915
41	B19		12.25	26.353			17.3724	22.531			11.115
42	B20		12.259	26.381			17.0831	22.756			11.345
43	B21		14.381	39.935			18.3228	38.293			11.889
44	B22		14.766	40.196			18.8596	38.206			11.621
45	C3		10.319	24.534			91.0515	103.57			9.92
46	C4		10.499	24.361			88.487	98.813			9.643
47	C5		10.319	24.304			13.5451	20.331			9.341
48	C6		10.408	24.632			14.1133	20.212			9.615
49	C7		10.582	24.28			14.2966	20.224			9.908
50	C8		10.27	24.573			14.5674	20.179			9.901
51	C9		10.63	25.062			14.5034	20.476			10.139
52	C10		11.044	25.038			15.2909	20.661			10.109
53	C11		10.561	24.813			15.3959	21.127			10.134
54	C12		11.057	24.818			15.3349	21.432			10.235
55	C13		12.977	27.866			18.2789	24.703			11.586
56	C14		13.024	27.201			17.724	24.827			11.819
57	C15		11.538	33.409			15.58	29.474			10.27
58	C16		11.685	33.011			16.3634	29.195			10.377
59	C17		11.384	24.46			16.8822	23.467			10.494
60	C18		11.646	24.49			16.9651	23.593			10.931
61	C19		12.207	25.222			17.609	22.839			11.128
62	C20		11.893	25.552			17.4972	22.666			10.904
63	C21		25.748	35.478			19.9762	31.772			11.304
64	C22		26.372	34.888			20.7757	31.041			11.021
65	D1		9.569	23.461			32.7676	45.999			9.197
66	D2		9.969	22.604			31.9295	45.053			8.951
67	D3		10.093	23.269			12.8243	19.4			9.38
68	D4		10.064	22.599			13.0114	19.058			9.176
69	D5		11.33	24.178			14.133	20.177			10.278
70	D6		11.166	24.193			14.8583	20.317			10.163
71	D7		12.66	38.978			16.5818	34.76			10.251
72	D8		12.751	38.966			15.6392	34.546			10.331
73	D9		15.879	27.414			15.7754	23.611			12.04
74	D10		15.255	26.786			15.0927	22.86			12.167
75	D11		10.634	24.038			14.4699	19.846			10.179
76	D12		10.324	23.505			15.0489	19.77			9.972
77	D13		11.303	24.137			15.7173	21.038			10.451
78	D14		10.83	24.007			15.8097	20.955			10.552
79	D15		14.189	25.638			20.699	26.31			12.476
80	D16		14.054	25.779			21.4056	26.071			12.79
81	D17		11.561	23.681			21.6318	25.902			11.113
82	D18		11.511	23.356			21.7383	25.399			11.304
83	D19		11.912	23.727			20.1616	24.206			11.089
84	D20		11.641	24.469			19.7643	24.41			11.502
85	D21		12.679	45.538			18.3998	44.856			11.992
86	D22		12.672	47.746			18.452	44.728			12.174
87	D23		12.009	25.936			18.5028	21.833			11.904
88	D24		11.972	26.703			18.5745	20.66			11.624
89	E1		10.047	22.044			13.3953	20.992			8.881
90	E2		10.58	23.681			12.8896	21.746			8.951
91	E3		10.109	68.884			12.7822	63.941			9.086
92	E4		10.134	67.798			12.6689	60.501			9.231
93	E5		11.153	23.461			38.7785	42.315			10.243
94	E6		11.262	23.783			42.408	43.001			10.324
95	E7		18.612	36.576			139.65	133.448			16.309
96	E8		18.85	36.444			137.806	137.222			15.365
97	E9		10.705	23.921			15.5181	20.128			9.674
98	E10		11.033	23.81			14.9029	20.306			10.08
99	E11		11.709	24.43			15.6644	21.981			11.022
100	E12		11.478	24.824			15.483	21.931			10.884
101	E13		11.252	23.777			15.165	20.217			10.438
102	E14		10.724	23.357			15.4043	20.112			10.822
103	E15		11.002	23.88			15.8489	20.134			10.275
104	E16		11.286	24.145			16.0834	20.304			10.313
105	E17		11.409	23.598			16.6892	20.905			10.833
106	E18		11.357	23.379			17.3058	20.601			10.771
107	E19		12.095	24.738			17.7686	21.653			11.537
108	E20		11.804	24.654			17.3345	21.648			11.367
109	E21		15.384	27.269			22.5554	26.418			14.505
110	E22		15.321	28.723			22.5762	27.212			14.462
111	E23		12.404	27.135			18.5102	21.969			11.605
112	E24		12.337	27.906			18.4665	21.446			11.577
113	F1		9.789	21.626			12.5085	18.972			9.236
114	F2		10.249	21.655			13.2352	18.936			9.299
115	F3		11.913	23.816			13.6655	21.577			9.548
116	F4		11.807	24.362			13.6373	21.148			9.16
117	F5		10.058	22.124			13.6413	19.12			9.316
118	F6		10.151	22.32			14.3206	19.243			9.432
119	F7		10.472	23.063			15.4734	22.112			9.993
120	F8		10.948	23.915			15.651	22.333			9.62
121	F9		10.558	23.575			14.5145	19.396			10.391
122	F10		11.103	23.447			14.9309	19.305			10.068
123	F11		10.688	23.861			14.8388	19.811			9.718
124	F12		10.81	23.774			14.7812	19.325			10.138
125	F13		11.335	24.919			15.3404	20.986			10.377
126	F14		11.278	24.413			15.7463	21.793			11.023
127	F15		10.884	23.33			15.6954	19.506			10.426
128	F16		11.033	23.266			16.1605	19.521			10.61
129	F17		11.244	23.882			16.7345	20.583			10.624
130	F18		11.136	23.742			17.6521	20.722			10.909
131	F19		11.805	24.101			17.0067	20.571			11.154
132	F20		11.823	23.9			17.74	20.293			11.408
133	F21		12.409	24.056			17.7386	21.154			11.333
134	F22		12.364	24.378			17.8358	21.135			11.536
135	F23		15.576	27.237			19.6599	23.51			14.382
136	F24		15.34	27.362			19.7127	23.342			14.133
137	G1		9.772	22.065			12.5239	17.722			8.67
138	G2		9.727	21.914			12.4472	18.06			8.969
139	G3		10.152	22.073			13.234	18.48			8.956
140	G4		9.899	22.069			12.8557	18.391			9.046
141	G5		13.041	24.177			14.1791	19.859			10.642
142	G6		12.813	24.493			14.78	21.024			10.98
143	G7		10.984	23.562			40.0159	55.657			10.172
144	G8		11.168	24.101			40.0236	54.458			10.286
145	G9		10.267	23.075			14.6603	21.379			9.467
146	G10		10.722	23.22			14.7503	21.014			9.836
147	G11		12.809	26.974			15.5426	21.795			11.175
148	G12		12.849	27.208			15.717	21.343			11.285
149	G13		23.317	43.757			24.3241	33.727			16.198
150	G14		22.141	42.929			24.3232	32.951			16.538
151	G15		12.868	25.26			16.2937	20.477			11.06
152	G16		13.057	24.759			16.6409	20.636			10.851
153	G17		13.025	25.979			57.2169	46.28			10.562
154	G18		12.348	24.856			52.8002	39.827			10.834
155	G19		11.3	23.974			18.0865	20.953			11.331
156	G20		11.562	23.89			17.5511	20.514			11.166
157	G21		11.747	24.012			17.6195	20.901			11.138
158	G22		11.819	24.189			18.1611	21.726			11.165
159	G23		14.633	26.227			77.1505	75.798			12.647
160	G24		14.542	27.44			77.6146	73.781			12.373
161	H1		9.912	22.852			23.7793	35.698			9.236
162	H2		10.284	22.634			23.0984	34.824			9.271
163	H3		12.321	26.494			16.7011	23.629			11.733
164	H4		12.089	26.138			16.3119	23.603			11.859
165	H5		10.28	23.159			13.7758	20.32			9.922
166	H6		10.362	23.21			14.1869	20.284			9.74
167	H7		10.21	23.292			13.581	19.851			9.952
168	H8		10.388	23.629			14.2785	20.086			10.02
169	H9		16.514	27.433			16.7585	24.118			14.3
170	H10		16.087	27.546			16.389	24.301			14.426
171	H11		10.828	24.473			14.7254	20.369			10.072
172	H12		11.112	24.094			15.1595	20.281			10.014
173	H13		10.492	24.517			15.3639	19.669			10.498
174	H14		11.03	24.455			15.5214	19.968			10.222
175	H15		11.996	24.755			16.4658	20.926			11.081
176	H16		12.177	24.989			16.5626	20.918			10.995
177	H17		11.444	24.958			17.009	20.628			11.177
178	H18		11.442	24.668			17.0836	20.959			11.015
179	H19		11.673	24.865			17.6233	21.091			11.987
180	H20		11.742	24.552			17.5989	21.118			11.764
181	H21		13.149	25.693			18.5839	22.454			12.269
182	H22		12.931	25.968			18.9039	22.039			12.505
183	H23		13.298	26.876			19.3121	22.189			12.649
184	H24		13.505	27.437			19.2223	21.539			12.709
185	I1		11.253	23.828			12.98	20.496			10.512
186	I2		11.302	23.329			13.611	20.983			10.949
187	I3		11.124	23.549			12.8856	20.958			9.666
188	I4		10.585	23.585			13.1107	20.926			9.575
189	I5		9.747	22.775			13.0658	20.001			9.012
190	I6		9.894	23.78			13.3194	20.169			9.284
191	I7		10.232	27.004			13.8204	20.633			9.7
192	I8		10.405	27.538			14.1657	21.218			9.717
193	I9		10.649	25.175			14.6379	20.871			10.124
194	I10		10.777	24.931			14.7751	20.769			10.321
195	I11		13.32	26.766			15.2116	23.738			11.331
196	I12		12.737	26.97			15.3877	23.497			11.713
197	I13		10.86	24.504			15.5794	20.664			10.206
198	I14		11.111	25.007			15.8665	21.424			10.521
199	I15		11.988	25.435			22.283	31.341			11.145
200	I16		12.025	24.825			22.8372	30.94			11.463
201	I17		11.307	25.225			18.7608	22.849			10.586
202	I18		11.257	25.354			18.7151	22.81			10.418
203	I19		11.759	26.354			19.9865	25.902			11.423
204	I20		11.704	26.443			20.3359	25.422			11.299
205	I21		11.634	24.952			17.6497	20.364			10.839
206	I22		11.526	24.994			18.0352	20.601			10.734
207	J1		101.644	98.309			126.712	100.034			119.654
208	J2		99.008	95.727			124.704	97.287			115.518
209	J5		13.598	27.003			13.9017	21.959			11.216
210	J6		13.31	26.749			13.9274	21.823			11.458
211	J7		11.96	29.881			15.5108	27.64			9.875
212	J8		12.072	29.531			15.0803	27.507			10.278
213	J9		12.8	31.071			14.9831	24.97			9.956
214	J10		12.89	30.728			14.578	24.872			10.474
215	J11		11.493	26.68			15.1198	20.761			10.586
216	J12		11.168	25.861			15.2545	20.316			10.357
217	J23		11.512	25.801			18.3073	19.012			10.684
218	J24		11.715	25.374			17.9855	18.328			10.792

### Sheet: Monocytes
			resting	activating		resting	activating		resting	activating
			Monocytes	Monocytes		Monocytes	Monocytes		Monocytes	Monocytes
ROI#	Coordinate					average	average		average-NC+10	average-NC+10		activating/resting
1	A1		120.8	106.417		117.962	103.663		109.816	94.993		0.865022
2	A2		115.124	100.909
3	A3		13.4151	21.732		13.3791	21.529		5.2327	12.859		2.45743
4	A4		13.3431	21.326
5	A5		13.5124	27.209		13.5649	26.5495		5.41855	17.8795		3.29968
6	A6		13.6175	25.89
7	A7		14.214	20.514		14.0126	20.5735		5.86615	11.9035		2.02918
8	A8		13.8111	20.633
9	A9		14.455	20.756		14.6688	20.87		6.5224	12.2		1.87048
10	A10		14.8826	20.984
11	A11		17.2369	27.164		17.603	26.8335		9.45665	18.1635		1.92071
12	A12		17.9692	26.503
13	A13		15.7298	20.057		15.7175	20.172		7.5711	11.502		1.5192
14	A14		15.7052	20.287
15	A15		16.1678	21.827		16.4675	21.866		8.3211	13.196		1.58585
16	A16		16.7672	21.905
17	A17		16.3243	20.966		16.6729	20.9245		8.52645	12.2545		1.43723
18	A18		17.0214	20.883
19	A19		21.4609	27.546		21.2852	27.471		13.1388	18.801		1.43095
20	A20		21.1095	27.396
21	A21		17.2356	23.187		17.6909	23.5495		9.5445	14.8795		1.55896
22	A22		18.1462	23.912
23	A23		119.726	103.653		120.199	104.777		112.053	96.107		0.857693
24	A24		120.672	105.901
25	B3		14.1678	23.138		14.4159	22.7695		6.2695	14.0995		2.2489
26	B4		14.664	22.401
27	B5		15.3494	25.88		15.3438	25.6625		7.1974	16.9925		2.36092
28	B6		15.3382	25.445
29	B7		14.8129	21.991		14.8015	22.1315		6.6551	13.4615		2.02273
30	B8		14.7901	22.272
31	B9		15.2205	20.969		14.9021	21.236		6.7557	12.566		1.86006
32	B10		14.5837	21.503
33	B11		15.1925	21.873		15.02	21.814		6.8736	13.144		1.91224
34	B12		14.8475	21.755
35	B13		15.3248	22.473		15.702	22.66		7.55555	13.99		1.85162
36	B14		16.0791	22.847
37	B15		16.139	23.183		16.2304	23.101		8.08395	14.431		1.78514
38	B16		16.3217	23.019
39	B17		16.1966	63.36		16.5355	61.735		8.38905	53.065		6.32551
40	B18		16.8743	60.11
41	B19		17.3724	22.531		17.2278	22.6435		9.08135	13.9735		1.5387
42	B20		17.0831	22.756
43	B21		18.3228	38.293		18.5912	38.2495		10.4448	29.5795		2.83198
44	B22		18.8596	38.206
45	C3		91.0515	103.57		89.7692	101.191		81.6228	92.5215		1.13352
46	C4		88.487	98.813
47	C5		13.5451	20.331		13.8292	20.2715		5.6828	11.6015		2.04151
48	C6		14.1133	20.212
49	C7		14.2966	20.224		14.432	20.2015		6.2856	11.5315		1.83459
50	C8		14.5674	20.179
51	C9		14.5034	20.476		14.8971	20.5685		6.75075	11.8985		1.76254
52	C10		15.2909	20.661
53	C11		15.3959	21.127		15.3654	21.2795		7.219	12.6095		1.74671
54	C12		15.3349	21.432
55	C13		18.2789	24.703		18.0014	24.765		9.85505	16.095		1.63317
56	C14		17.724	24.827
57	C15		15.58	29.474		15.9717	29.3345		7.8253	20.6645		2.64073
58	C16		16.3634	29.195
59	C17		16.8822	23.467		16.9237	23.53		8.77725	14.86		1.69301
60	C18		16.9651	23.593
61	C19		17.609	22.839		17.5531	22.7525		9.4067	14.0825		1.49707
62	C20		17.4972	22.666
63	C21		19.9762	31.772		20.3759	31.4065		12.2295	22.7365		1.85914
64	C22		20.7757	31.041
65	D1		32.7676	45.999		32.3486	45.526		24.2022	36.856		1.52284
66	D2		31.9295	45.053
67	D3		12.8243	19.4		12.9178	19.229		4.77145	10.559		2.21295
68	D4		13.0114	19.058
69	D5		14.133	20.177		14.4956	20.247		6.34925	11.577		1.82336
70	D6		14.8583	20.317
71	D7		16.5818	34.76		16.1105	34.653		7.9641	25.983		3.26252
72	D8		15.6392	34.546
73	D9		15.7754	23.611		15.434	23.2355		7.28765	14.5655		1.99866
74	D10		15.0927	22.86
75	D11		14.4699	19.846		14.7594	19.808		6.613	11.138		1.68426
76	D12		15.0489	19.77
77	D13		15.7173	21.038		15.7635	20.9965		7.6171	12.3265		1.61827
78	D14		15.8097	20.955
79	D15		20.699	26.31		21.0523	26.1905		12.9059	17.5205		1.35756
80	D16		21.4056	26.071
81	D17		21.6318	25.902		21.685	25.6505		13.5386	16.9805		1.25422
82	D18		21.7383	25.399
83	D19		20.1616	24.206		19.9629	24.308		11.8165	15.638		1.3234
84	D20		19.7643	24.41
85	D21		18.3998	44.856		18.4259	44.792		10.2795	36.122		3.51398
86	D22		18.452	44.728
87	D23		18.5028	21.833		18.5387	21.2465		10.3923	12.5765		1.21018
88	D24		18.5745	20.66
89	E1		13.3953	20.992		13.1425	21.369		4.99605	12.699		2.54181
90	E2		12.8896	21.746
91	E3		12.7822	63.941		12.7256	62.221		4.57915	53.551		11.6945
92	E4		12.6689	60.501
93	E5		38.7785	42.315		40.5932	42.658		32.4468	33.988		1.0475
94	E6		42.408	43.001
95	E7		139.65	133.448		138.728	135.335		130.582	126.665		0.970004
96	E8		137.806	137.222
97	E9		15.5181	20.128		15.2105	20.217		7.0641	11.547		1.6346
98	E10		14.9029	20.306
99	E11		15.6644	21.981		15.5737	21.956		7.4273	13.286		1.78881
100	E12		15.483	21.931
101	E13		15.165	20.217		15.2846	20.1645		7.13825	11.4945		1.61027
102	E14		15.4043	20.112
103	E15		15.8489	20.134		15.9662	20.219		7.81975	11.549		1.4769
104	E16		16.0834	20.304
105	E17		16.6892	20.905		16.9975	20.753		8.8511	12.083		1.36514
106	E18		17.3058	20.601
107	E19		17.7686	21.653		17.5515	21.6505		9.40515	12.9805		1.38015
108	E20		17.3345	21.648
109	E21		22.5554	26.418		22.5658	26.815		14.4194	18.145		1.25837
110	E22		22.5762	27.212
111	E23		18.5102	21.969		18.4884	21.7075		10.342	13.0375		1.26064
112	E24		18.4665	21.446
113	F1		12.5085	18.972		12.8719	18.954		4.72545	10.284		2.1763
114	F2		13.2352	18.936
115	F3		13.6655	21.577		13.6514	21.3625		5.505	12.6925		2.30563
116	F4		13.6373	21.148
117	F5		13.6413	19.12		13.9809	19.1815		5.83455	10.5115		1.8016
118	F6		14.3206	19.243
119	F7		15.4734	22.112		15.5622	22.2225		7.4158	13.5525		1.82752
120	F8		15.651	22.333
121	F9		14.5145	19.396		14.7227	19.3505		6.5763	10.6805		1.62409
122	F10		14.9309	19.305
123	F11		14.8388	19.811		14.81	19.568		6.6636	10.898		1.63545
124	F12		14.7812	19.325
125	F13		15.3404	20.986		15.5434	21.3895		7.39695	12.7195		1.71956
126	F14		15.7463	21.793
127	F15		15.6954	19.506		15.9279	19.5135		7.78155	10.8435		1.39349
128	F16		16.1605	19.521
129	F17		16.7345	20.583		17.1933	20.6525		9.0469	11.9825		1.32449
130	F18		17.6521	20.722
131	F19		17.0067	20.571		17.3733	20.432		9.22695	11.762		1.27474
132	F20		17.74	20.293
133	F21		17.7386	21.154		17.7872	21.1445		9.6408	12.4745		1.29393
134	F22		17.8358	21.135
135	F23		19.6599	23.51		19.6863	23.426		11.5399	14.756		1.27869
136	F24		19.7127	23.342
137	G1		12.5239	17.722		12.4855	17.891		4.33915	9.221		2.12507
138	G2		12.4472	18.06
139	G3		13.234	18.48		13.0449	18.4355		4.89845	9.7655		1.99359
140	G4		12.8557	18.391
141	G5		14.1791	19.859		14.4795	20.4415		6.33315	11.7715		1.85871
142	G6		14.78	21.024
143	G7		40.0159	55.657		40.0198	55.0575		31.8734	46.3875		1.45537
144	G8		40.0236	54.458
145	G9		14.6603	21.379		14.7053	21.1965		6.5589	12.5265		1.90985
146	G10		14.7503	21.014
147	G11		15.5426	21.795		15.6298	21.569		7.4834	12.899		1.72368
148	G12		15.717	21.343
149	G13		24.3241	33.727		24.3237	33.339		16.1773	24.669		1.52492
150	G14		24.3232	32.951
151	G15		16.2937	20.477		16.4673	20.5565		8.3209	11.8865		1.42851
152	G16		16.6409	20.636
153	G17		57.2169	46.28		55.0085	43.0535		46.8621	34.3835		0.733716
154	G18		52.8002	39.827
155	G19		18.0865	20.953		17.8188	20.7335		9.6724	12.0635		1.24721
156	G20		17.5511	20.514
157	G21		17.6195	20.901		17.8903	21.3135		9.7439	12.6435		1.29758
158	G22		18.1611	21.726
159	G23		77.1505	75.798		77.3825	74.7895		69.2361	66.1195		0.954985
160	G24		77.6146	73.781
161	H1		23.7793	35.698		23.4389	35.261		15.2925	26.591		1.73883
162	H2		23.0984	34.824
163	H3		16.7011	23.629		16.5065	23.616		8.3601	14.946		1.78778
164	H4		16.3119	23.603
165	H5		13.7758	20.32		13.9813	20.302		5.83495	11.632		1.9935
166	H6		14.1869	20.284
167	H7		13.581	19.851		13.9297	19.9685		5.78335	11.2985		1.95363
168	H8		14.2785	20.086
169	H9		16.7585	24.118		16.5738	24.2095		8.42735	15.5395		1.84394
170	H10		16.389	24.301
171	H11		14.7254	20.369		14.9425	20.325		6.79605	11.655		1.71497
172	H12		15.1595	20.281
173	H13		15.3639	19.669		15.4427	19.8185		7.29625	11.1485		1.52798
174	H14		15.5214	19.968
175	H15		16.4658	20.926		16.5142	20.922		8.3678	12.252		1.46418
176	H16		16.5626	20.918
177	H17		17.009	20.628		17.0463	20.7935		8.8999	12.1235		1.36221
178	H18		17.0836	20.959
179	H19		17.6233	21.091		17.6111	21.1045		9.4647	12.4345		1.31378
180	H20		17.5989	21.118
181	H21		18.5839	22.454		18.7439	22.2465		10.5975	13.5765		1.2811
182	H22		18.9039	22.039
183	H23		19.3121	22.189		19.2672	21.864		11.1208	13.194		1.18643
184	H24		19.2223	21.539
185	I1		12.98	20.496		13.2955	20.7395		5.1491	12.0695		2.344
186	I2		13.611	20.983
187	I3		12.8856	20.958		12.9981	20.942		4.85175	12.272		2.5294
188	I4		13.1107	20.926
189	I5		13.0658	20.001		13.1926	20.085		5.0462	11.415		2.2621
190	I6		13.3194	20.169
191	I7		13.8204	20.633		13.9931	20.9255		5.84665	12.2555		2.09616
192	I8		14.1657	21.218
193	I9		14.6379	20.871		14.7065	20.82		6.5601	12.15		1.85211
194	I10		14.7751	20.769
195	I11		15.2116	23.738		15.2996	23.6175		7.15325	14.9475		2.08961
196	I12		15.3877	23.497
197	I13		15.5794	20.664		15.723	21.044		7.57655	12.374		1.6332
198	I14		15.8665	21.424
199	I15		22.283	31.341		22.5601	31.1405		14.4137	22.4705		1.55897
200	I16		22.8372	30.94
201	I17		18.7608	22.849		18.7379	22.8295		10.5915	14.1595		1.33687
202	I18		18.7151	22.81
203	I19		19.9865	25.902		20.1612	25.662		12.0148	16.992		1.41426
204	I20		20.3359	25.422
205	I21		17.6497	20.364		17.8424	20.4825		9.69605	11.8125		1.21828
206	I22		18.0352	20.601
207	J1		126.712	100.034		125.708	98.6605		117.562	89.9905		0.765476
208	J2		124.704	97.287
209	J5		13.9017	21.959		13.9146	21.891		5.76815	13.221		2.29207
210	J6		13.9274	21.823
211	J7		15.5108	27.64		15.2955	27.5735		7.14915	18.9035		2.64416
212	J8		15.0803	27.507
213	J9		14.9831	24.97		14.7805	24.921		6.63415	16.251		2.4496
214	J10		14.578	24.872
215	J11		15.1198	20.761		15.1871	20.5385		7.04075	11.8685		1.68569
216	J12		15.2545	20.316
217	J23		18.3073	19.012		18.1464	18.67		10	10		1
218	J24		17.9855	18.328

### Sheet: B cells
			resting	activating		resting	activating		resting	activating
			B cells	B cells		B cells	B cells		B cells	B cells
ROI#	Coordinate					average	average		average-NC+10	average-NC+10		activating/resting
1	A1		121.812	128.628		115.505	123.999		113.891	108.411		0.951884
2	A2		109.198	119.37
3	A3		11.139	26.193		10.712	26.1995		9.0985	10.612		1.16635
4	A4		10.285	26.206
5	A5		11.099	34.675		11.058	34.8315		9.4445	19.244		2.03759
6	A6		11.017	34.988
7	A7		10.875	27.392		10.973	27.076		9.3595	11.4885		1.22747
8	A8		11.071	26.76
9	A9		11.178	26.015		11.2715	25.9105		9.658	10.323		1.06885
10	A10		11.365	25.806
11	A11		16.424	30.349		16.8405	30.635		15.227	15.0475		0.988212
12	A12		17.257	30.921
13	A13		12.192	27.889		12.142	27.891		10.5285	12.3035		1.16859
14	A14		12.092	27.893
15	A15		14.098	29.279		13.923	28.957		12.3095	13.3695		1.08611
16	A16		13.748	28.635
17	A17		12.393	26.286		12.314	26.5855		10.7005	10.998		1.0278
18	A18		12.235	26.885
19	A19		12.603	28.581		12.7255	28.645		11.112	13.0575		1.17508
20	A20		12.848	28.709
21	A21		13.076	29.435		13.169	30.109		11.5555	14.5215		1.25667
22	A22		13.262	30.783
23	A23		112.854	122.654		114.775	123.204		113.162	107.617		0.950999
24	A24		116.696	123.754
25	B3		11.088	26.513		10.993	26.222		9.3795	10.6345		1.1338
26	B4		10.898	25.931
27	B5		10.242	24.867		10.527	24.74		8.9135	9.1525		1.02681
28	B6		10.812	24.613
29	B7		11.29	25.694		11.167	25.9145		9.5535	10.327		1.08097
30	B8		11.044	26.135
31	B9		11.062	24.896		11.1335	24.9795		9.52	9.392		0.986555
32	B10		11.205	25.063
33	B11		11.05	24.709		11.1685	24.757		9.555	9.1695		0.959655
34	B12		11.287	24.805
35	B13		11.819	25.47		11.75	25.6275		10.1365	10.04		0.99048
36	B14		11.681	25.785
37	B15		12.224	26.506		12.37	26.5985		10.7565	11.011		1.02366
38	B16		12.516	26.691
39	B17		14.437	80.729		14.202	77.7315		12.5885	62.144		4.93657
40	B18		13.967	74.734
41	B19		12.25	26.353		12.2545	26.367		10.641	10.7795		1.01302
42	B20		12.259	26.381
43	B21		14.381	39.935		14.5735	40.0655		12.96	24.478		1.88873
44	B22		14.766	40.196
45	C3		10.319	24.534		10.409	24.4475		8.7955	8.86		1.00733
46	C4		10.499	24.361
47	C5		10.319	24.304		10.3635	24.468		8.75	8.8805		1.01491
48	C6		10.408	24.632
49	C7		10.582	24.28		10.426	24.4265		8.8125	8.839		1.00301
50	C8		10.27	24.573
51	C9		10.63	25.062		10.837	25.05		9.2235	9.4625		1.02591
52	C10		11.044	25.038
53	C11		10.561	24.813		10.809	24.8155		9.1955	9.228		1.00353
54	C12		11.057	24.818
55	C13		12.977	27.866		13.0005	27.5335		11.387	11.946		1.04909
56	C14		13.024	27.201
57	C15		11.538	33.409		11.6115	33.21		9.998	17.6225		1.7626
58	C16		11.685	33.011
59	C17		11.384	24.46		11.515	24.475		9.9015	8.8875		0.897591
60	C18		11.646	24.49
61	C19		12.207	25.222		12.05	25.387		10.4365	9.7995		0.938964
62	C20		11.893	25.552
63	C21		25.748	35.478		26.06	35.183		24.4465	19.5955		0.801567
64	C22		26.372	34.888
65	D1		9.569	23.461		9.769	23.0325		8.1555	7.445		0.912881
66	D2		9.969	22.604
67	D3		10.093	23.269		10.0785	22.934		8.465	7.3465		0.867868
68	D4		10.064	22.599
69	D5		11.33	24.178		11.248	24.1855		9.6345	8.598		0.892418
70	D6		11.166	24.193
71	D7		12.66	38.978		12.7055	38.972		11.092	23.3845		2.10823
72	D8		12.751	38.966
73	D9		15.879	27.414		15.567	27.1		13.9535	11.5125		0.825062
74	D10		15.255	26.786
75	D11		10.634	24.038		10.479	23.7715		8.8655	8.184		0.923129
76	D12		10.324	23.505
77	D13		11.303	24.137		11.0665	24.072		9.453	8.4845		0.897546
78	D14		10.83	24.007
79	D15		14.189	25.638		14.1215	25.7085		12.508	10.121		0.809162
80	D16		14.054	25.779
81	D17		11.561	23.681		11.536	23.5185		9.9225	7.931		0.799295
82	D18		11.511	23.356
83	D19		11.912	23.727		11.7765	24.098		10.163	8.5105		0.8374
84	D20		11.641	24.469
85	D21		12.679	45.538		12.6755	46.642		11.062	31.0545		2.80731
86	D22		12.672	47.746
87	D23		12.009	25.936		11.9905	26.3195		10.377	10.732		1.03421
88	D24		11.972	26.703
89	E1		10.047	22.044		10.3135	22.8625		8.7	7.275		0.836207
90	E2		10.58	23.681
91	E3		10.109	68.884		10.1215	68.341		8.508	52.7535		6.20046
92	E4		10.134	67.798
93	E5		11.153	23.461		11.2075	23.622		9.594	8.0345		0.83745
94	E6		11.262	23.783
95	E7		18.612	36.576		18.731	36.51		17.1175	20.9225		1.22229
96	E8		18.85	36.444
97	E9		10.705	23.921		10.869	23.8655		9.2555	8.278		0.894387
98	E10		11.033	23.81
99	E11		11.709	24.43		11.5935	24.627		9.98	9.0395		0.905762
100	E12		11.478	24.824
101	E13		11.252	23.777		10.988	23.567		9.3745	7.9795		0.851192
102	E14		10.724	23.357
103	E15		11.002	23.88		11.144	24.0125		9.5305	8.425		0.884004
104	E16		11.286	24.145
105	E17		11.409	23.598		11.383	23.4885		9.7695	7.901		0.808741
106	E18		11.357	23.379
107	E19		12.095	24.738		11.9495	24.696		10.336	9.1085		0.88124
108	E20		11.804	24.654
109	E21		15.384	27.269		15.3525	27.996		13.739	12.4085		0.903159
110	E22		15.321	28.723
111	E23		12.404	27.135		12.3705	27.5205		10.757	11.933		1.10932
112	E24		12.337	27.906
113	F1		9.789	21.626		10.019	21.6405		8.4055	6.053		0.720124
114	F2		10.249	21.655
115	F3		11.913	23.816		11.86	24.089		10.2465	8.5015		0.829698
116	F4		11.807	24.362
117	F5		10.058	22.124		10.1045	22.222		8.491	6.6345		0.781357
118	F6		10.151	22.32
119	F7		10.472	23.063		10.71	23.489		9.0965	7.9015		0.868631
120	F8		10.948	23.915
121	F9		10.558	23.575		10.8305	23.511		9.217	7.9235		0.859661
122	F10		11.103	23.447
123	F11		10.688	23.861		10.749	23.8175		9.1355	8.23		0.900881
124	F12		10.81	23.774
125	F13		11.335	24.919		11.3065	24.666		9.693	9.0785		0.936604
126	F14		11.278	24.413
127	F15		10.884	23.33		10.9585	23.298		9.345	7.7105		0.825094
128	F16		11.033	23.266
129	F17		11.244	23.882		11.19	23.812		9.5765	8.2245		0.858821
130	F18		11.136	23.742
131	F19		11.805	24.101		11.814	24.0005		10.2005	8.413		0.824763
132	F20		11.823	23.9
133	F21		12.409	24.056		12.3865	24.217		10.773	8.6295		0.80103
134	F22		12.364	24.378
135	F23		15.576	27.237		15.458	27.2995		13.8445	11.712		0.845968
136	F24		15.34	27.362
137	G1		9.772	22.065		9.7495	21.9895		8.136	6.402		0.786873
138	G2		9.727	21.914
139	G3		10.152	22.073		10.0255	22.071		8.412	6.4835		0.770744
140	G4		9.899	22.069
141	G5		13.041	24.177		12.927	24.335		11.3135	8.7475		0.773191
142	G6		12.813	24.493
143	G7		10.984	23.562		11.076	23.8315		9.4625	8.244		0.871229
144	G8		11.168	24.101
145	G9		10.267	23.075		10.4945	23.1475		8.881	7.56		0.851255
146	G10		10.722	23.22
147	G11		12.809	26.974		12.829	27.091		11.2155	11.5035		1.02568
148	G12		12.849	27.208
149	G13		23.317	43.757		22.729	43.343		21.1155	27.7555		1.31446
150	G14		22.141	42.929
151	G15		12.868	25.26		12.9625	25.0095		11.349	9.422		0.830205
152	G16		13.057	24.759
153	G17		13.025	25.979		12.6865	25.4175		11.073	9.83		0.887745
154	G18		12.348	24.856
155	G19		11.3	23.974		11.431	23.932		9.8175	8.3445		0.849962
156	G20		11.562	23.89
157	G21		11.747	24.012		11.783	24.1005		10.1695	8.513		0.837111
158	G22		11.819	24.189
159	G23		14.633	26.227		14.5875	26.8335		12.974	11.246		0.866811
160	G24		14.542	27.44
161	H1		9.912	22.852		10.098	22.743		8.4845	7.1555		0.843361
162	H2		10.284	22.634
163	H3		12.321	26.494		12.205	26.316		10.5915	10.7285		1.01293
164	H4		12.089	26.138
165	H5		10.28	23.159		10.321	23.1845		8.7075	7.597		0.872466
166	H6		10.362	23.21
167	H7		10.21	23.292		10.299	23.4605		8.6855	7.873		0.906453
168	H8		10.388	23.629
169	H9		16.514	27.433		16.3005	27.4895		14.687	11.902		0.810377
170	H10		16.087	27.546
171	H11		10.828	24.473		10.97	24.2835		9.3565	8.696		0.929407
172	H12		11.112	24.094
173	H13		10.492	24.517		10.761	24.486		9.1475	8.8985		0.972779
174	H14		11.03	24.455
175	H15		11.996	24.755		12.0865	24.872		10.473	9.2845		0.886518
176	H16		12.177	24.989
177	H17		11.444	24.958		11.443	24.813		9.8295	9.2255		0.938552
178	H18		11.442	24.668
179	H19		11.673	24.865		11.7075	24.7085		10.094	9.121		0.903606
180	H20		11.742	24.552
181	H21		13.149	25.693		13.04	25.8305		11.4265	10.243		0.896425
182	H22		12.931	25.968
183	H23		13.298	26.876		13.4015	27.1565		11.788	11.569		0.981422
184	H24		13.505	27.437
185	I1		11.253	23.828		11.2775	23.5785		9.664	7.991		0.826883
186	I2		11.302	23.329
187	I3		11.124	23.549		10.8545	23.567		9.241	7.9795		0.863489
188	I4		10.585	23.585
189	I5		9.747	22.775		9.8205	23.2775		8.207	7.69		0.937005
190	I6		9.894	23.78
191	I7		10.232	27.004		10.3185	27.271		8.705	11.6835		1.34216
192	I8		10.405	27.538
193	I9		10.649	25.175		10.713	25.053		9.0995	9.4655		1.04022
194	I10		10.777	24.931
195	I11		13.32	26.766		13.0285	26.868		11.415	11.2805		0.988217
196	I12		12.737	26.97
197	I13		10.86	24.504		10.9855	24.7555		9.372	9.168		0.978233
198	I14		11.111	25.007
199	I15		11.988	25.435		12.0065	25.13		10.393	9.5425		0.918166
200	I16		12.025	24.825
201	I17		11.307	25.225		11.282	25.2895		9.6685	9.702		1.00346
202	I18		11.257	25.354
203	I19		11.759	26.354		11.7315	26.3985		10.118	10.811		1.06849
204	I20		11.704	26.443
205	I21		11.634	24.952		11.58	24.973		9.9665	9.3855		0.941705
206	I22		11.526	24.994
207	J1		101.644	98.309		100.326	97.018		98.7125	81.4305		0.824926
208	J2		99.008	95.727
209	J5		13.598	27.003		13.454	26.876		11.8405	11.2885		0.95338
210	J6		13.31	26.749
211	J7		11.96	29.881		12.016	29.706		10.4025	14.1185		1.35722
212	J8		12.072	29.531
213	J9		12.8	31.071		12.845	30.8995		11.2315	15.312		1.36331
214	J10		12.89	30.728
215	J11		11.493	26.68		11.3305	26.2705		9.717	10.683		1.09941
216	J12		11.168	25.861
217	J23		11.512	25.801		11.6135	25.5875		10	10		1
218	J24		11.715	25.374
